# Voluntary Exercise Differentially Affects High-Fat Induced Metabolic Phenotypes Across BXD Mouse Strains

**DOI:** 10.64898/2026.09.28.752290

**Authors:** Arianna Lamanna, Ziyun Zhou, Besma Boussoufa, Emeline Pansart, Pierre Garcia, Tony Heurtaux, Manuel Buttini, Djalil Coowar, Giusi Marcon, Evan G. Williams

**Author notes:** These authors contributed equally (Arianna Lamanna, Ziyun Zhou).

## Abstract

Obesity and metabolic diseases such as diabetes reflect long-term interactions between diet, lifestyle, and genetics – variables that are hard to control in humans but can be systematically varied in mice, though behavioral variables like long-term exercise remain harder to model. Having previously phenotyped ∼50 BXD strains, we identified BXD40, BXD43, and BXD100 as predisposed to voluntary wheel-running (∼6 km/day at 24 weeks) with variable susceptibility to diet-induced obesity and diabetes. We followed these strains from 8–32 weeks on a 60% kcal/fat high-fat (HF) diet, with or without access to running wheels. Wheel usage declined from ∼9 km/day in the first two weeks to a steady ∼5 km/day thereafter yet still improved oral glucose tolerance by 35% over sedentary controls by 24 weeks. Despite equivalent body weight, runners ate 20% more relative to body weight, indicating the glucose benefit was independent of caloric intake.

We next asked whether the gut microbiome contributes to this benefit. Long-term exercise produced only modest, cohort-dependent shifts in cecal microbial composition, though functional profiling revealed exercise-associated differences in carbohydrate- and glucose-metabolism pathways. Reciprocal bedding exchange between sedentary and running BXD43 cages reduced microbial differentiation in a taxon-specific manner and coincided with marked attenuation of the glucose phenotype, despite unchanged running behavior. Together, these findings validate BXD40, BXD43, and BXD100 – alongside the canonical C57BL/6 – as a model for studying diet, exercise, and genetics in metabolic disease, and implicate gut microbial taxa in shaping exercise’s metabolic effects during HF feeding.
