## Supplementary material for "Voluntary Exercise Differentially Affects High-Fat Induced Metabolic Phenotypes Across BXD Mouse Strains": IPGTT

### Sheet: Sheet1
Strain	Cohort	Group	Time0	Time15	Time30	Time45	Time60	Time90	Time120
BXD100	1	Sedentary	111	578	521	513	600	396	195
BXD100	1	Sedentary	140	440	600	600	448	250	167
BXD100	1	Sedentary	178	412	600	600	600	600	314
BXD100	1	Sedentary	238	301	391	570	531	367	244
BXD100	1	Sedentary	124	506	600	600	600	442	283
BXD100	1	Sedentary	98	356	600	600	600	411	185
BXD43	1	Sedentary	96	345	563	600	596	593	429
BXD43	1	Sedentary	85	459	600	600	600	441	262
BXD43	1	Sedentary	100	600	600	600	600	600	600
BXD43	1	Sedentary	87	478	600	600	600	600	437
BXD40	1	Sedentary
BXD40	1	Sedentary	131	505	600	600	524	368	172
BXD40	1	Sedentary	163	324	600	600	600	410	283
BXD40	1	Sedentary	146	491	600	600	479	254	159
BXD40	1	Sedentary	108	596	600	600	477	271	181
BXD40	1	Sedentary	86	399	600	600	521	289	149
BXD100	1	Run	116	484	457	393	271	194	149
BXD100	1	Run	99	414	283	342	138	195	109
BXD100	1	Run	144	600	373	332	236	180	121
BXD100	1	Run	138	391	408	270	272	193	116
BXD100	1	Run	133	439	490	345	307	185	216
BXD100	1	Run	99	368	517	393	298	210	154
BXD40	1	Run	129	593	587	462	367	202	169
BXD40	1	Run	98	482	551	443	310	176	129
BXD40	1	Run	123	523	575	463	338	185	148
BXD40	1	Run	141	476	521	571	351	181	143
BXD40	1	Run	112	391	559	486	386	227	141
BXD40	1	Run	176	475	599	563	444	246	165
BXD40	1	Run	91	455	554	460	344	154	111
BXD40	1	Run	147	588	600	600	500	304	152
BXD43	1	Run	270	600	600	600	600	481	298
BXD43	1	Run	110	419	572	566	491	307	182
C57BL6	2	Sedentary	102	458	513	465	600	369	270
C57BL6	2	Sedentary	138	396	520	476	379	324	301
C57BL6	2	Sedentary	100	367	505	349	345	239	216
C57BL6	2	Sedentary	93	381	600	600	600	425	241
C57BL6	2	Sedentary	104	548	600	600	600	376	306
C57BL6	2	Sedentary	133	434	588	600	600	379	291
BXD40	2	Sedentary	130	571	600	600	600	509	320
BXD40	2	Sedentary	135	518	542	583	468	363	207
BXD40	2	Sedentary	130	591	600	600	527	250	236
BXD40	2	Sedentary	146	298	473	571	465	422	412
BXD40	2	Sedentary	97	546	600	536	477	306	214
BXD40	2	Sedentary	123	600	600	600	600	480	293
BXD100	2	Sedentary	100	541	600	600	547	246	194
BXD100	2	Sedentary	103	429	600	600	600	435	206
BXD100	2	Sedentary	131	527	475	451	591	415	270
BXD100	2	Sedentary	134	481	600	600	551	282	207
C57BL6	2	Run	134	249	361	374	333	333	240
C57BL6	2	Run	96	589	600	600	350	183	137
C57BL6	2	Run	94	417	576	600	501	312	195
C57BL6	2	Run	87	300	378	301	253	166	133
C57BL6	2	Run	87	547	600	600	492	296	176
C57BL6	2	Run	99	394	600	588	495	372	221
BXD40	2	Run
BXD40	2	Run	154	470	548	330	240	158	133
BXD40	2	Run	128	585	600	600	528	305	165
BXD40	2	Run	126	216	183	150	146	112	110
BXD40	2	Run	106	418	511	500	383	294	196
BXD40	2	Run	108	268	309	267	249	219	164
BXD100	2	Run	134	300	492	600	443	230	129
BXD100	2	Run	128	211	456	432	372	218	155
BXD100	2	Run	231	295	482	600	446	393	243
BXD40	2	Run	144	552	486	600	595	419	202
BXD43	3	Sedentary	82	356	600	600	560	377	198
BXD43	3	Sedentary	112	393	491	600	510	295	158
BXD43	3	Sedentary	135	271	417	484	490	345	215
BXD43	3	Sedentary	98	327	424	386	384	271	187
BXD43	3	Sedentary	95	424	600	456	442	236	149
BXD43	3	Sedentary	112	330	431	313	272	155	143
BXD40	3	Sedentary	91	356	350	266	208	120	116
BXD40	3	Sedentary	117	310	335	272	237	153	165
BXD40	3	Sedentary	132	239	288	288	245	238	169
BXD40	3	Sedentary	114	277	304	304	276	170	147
BXD100	3	Sedentary	134	341	441	374	298	206	156
BXD100	3	Sedentary	133	419	409	343	341	214	148
BXD40	3	Sedentary	166	336	472	408	327	281	210
BXD40	3	Sedentary	132	384	501	370	272	226	204
BXD43	3	Sedentary	95	421	600	600	579	250	230
BXD40	3	Sedentary	117	272	260	239	209	148	123
BXD43	3	Run	79	383	432	331	244	150	116
BXD43	3	Run	87	353	491	435	314	182	150
BXD43	3	Run	109	490	600	530	487	259	172
BXD43	3	Run	92	418	513	453	349	192	143
BXD43	3	Run	78	239	422	415	370	207	104
BXD43	3	Run	85	339	489	448	330	188	181
BXD40	3	Run	138	143	285	256	242	168	150
BXD40	3	Run	108	311	186	187	191	118	119
BXD40	3	Run	114	411	600	410	492	214	205
BXD40	3	Run	118	400	495	300	215	154	107
BXD100	3	Run	124	324	419	370	308	186	154
BXD100	3	Run	150	427	502	392	429	142	126
BXD40	3	Run
BXD40	3	Run	92	349	396	307	182	214	198
BXD100	3	Run	133	287	309	319	252	189	139
BXD100	3	Run	119	276	351	353	307	215	154
BXD43	4	Sedentary	161	395	579	540	455	371	273
BXD43	4	Sedentary	145	297	412	452	403	421	365
BXD43	4	Sedentary	131	342	376	451	430	320	263
BXD43	4	Sedentary	147	481	579	600	524	838	263
BXD43	4	Sedentary	121	265	560	600	564	422	207
BXD43	4	Sedentary	154	294	447	457	364	315	207
BXD43	4	Sedentary	129	350	386	384	338	294	238
BXD43	4	Sedentary	154	541	600	600	600	263	240
BXD43	4	Sedentary	152	297	435	554	600	409	196
BXD43	4	Sedentary	112	600	510	559	543	369	275
BXD43	4	Sedentary	133	360	600	518	408	312	189
BXD43	4	Sedentary	155	400	600	600	592	347	200
BXD43	4	Sedentary	128	519	600	600	500	473	308
BXD43	4	Sedentary	107	278	540	591	523	314	254
BXD43	4	Sedentary	115	264	305	331	344	221	220
BXD43	4	Run	123	420	467	416	366	330	293
BXD43	4	Run	118	236	286	298	233	190	170
BXD43	4	Run	104	244	435	503	412	254	161
BXD43	4	Run	126	381	500	480	450	341	303
BXD43	4	Run	155	355	506	572	544	421	389
BXD43	4	Run	156	339	567	573	565	470	367
BXD43	4	Run	84	334	273	285	254	170	99
BXD43	4	Run	95	460	541	448	309	194	148
BXD43	4	Run	112	309	507	530	443	249	186
BXD43	4	Run	89	307	480	489	406	230	159
BXD43	4	Run	84	403	457	407	284	197	138
BXD43	4	Run	80	433	600	441	373	223	169
BXD43	4	Run	111	470	388	296	231	141	106
BXD43	4	Run	100	299	467	403	332	191	151
BXD43	5	Sedentary	104	196	521	456	313	192	153
BXD43	5	Sedentary	110	329	506	406	425	204	140
BXD43	5	Sedentary	75	213	409	383	361	188	128
BXD43	5	Sedentary	93	316	552	562	436	275	182
BXD43	5	Sedentary	129	437	594	600	600	390	233
BXD43	5	Sedentary	111	474	584	594	600	589	332
BXD43	5	Sedentary	98	301	475	533	360	214	145
BXD43	5	Sedentary	79	257	410	319	233	151	95
BXD43	5	Sedentary	97	385	328	362	405	225	197
BXD43	5	Sedentary	84	345	551	600	247	318	293
BXD43	5	Sedentary	87	308	460	426	295	165	146
BXD43	5	Sedentary	98	418	600	600	264	314	200
BXD43	5	Sedentary	87	368	555	600	439	427	221
BXD43	5	Sedentary	103	346	330	404	546	351	204
BXD43	5	Sedentary	109	347	532	542	360	259	179
BXD43	5	Sedentary	109	360	574	535	477	299	235
BXD43	5	Run	64	255	342	423	339	213	163
BXD43	5	Run	62	296	488	519	418	276	192
BXD43	5	Run	83	474	600	600	600	NA	214
BXD43	5	Run	68	334	518	461	584	175	125
BXD43	5	Run	85	280	446	399	513	222	157
BXD43	5	Run	81	264	491	582	360	269	175
BXD43	5	Run	77	234	391	454	401	258	194
BXD43	5	Run	78	357	461	440	385	239	147
BXD43	5	Run	126	291	552	600	520	222	147
BXD43	5	Run	92	280	357	411	320	188	170
BXD43	5	Run	70	201	466	361	254	136	153
BXD43	5	Run	66	297	347	249	180	147	113
BXD43	5	Run	86	311	600	542	497	193	122
BXD43	5	Run	98	300	433	542	320	231	91
BXD43	5	Run	81	274	330	305	277	203	165
BXD43	5	Run	79	351	474	447	388	226	173
