## Supplementary material for "Voluntary Exercise Differentially Affects High-Fat Induced Metabolic Phenotypes Across BXD Mouse Strains": Cohort Composition

### Sheet: Sheet1
	Run	Sed	Died	Sed BXD43	Sed BXD100	Sed BXD40	Run BXD43	Run BXD100	Run BXD40
Cohort1	16	15	1	4	6	5	2	6	8
Cohort2	7	10	3	0	4	6	0	4	6
Cohort3	15	16	1	7	2	7	6	4	5
Cohort4_females	8	9	1	9	0	0	8	0	0
Cohort4_males	5	6	4	6	0	0	5	0	0
Cohort5	16	15	1	15	0	0	16	0	0
Cohort5_CD_HF	CD	HF	Died
	6	6	1
Index	Mouse_ID	Strain	Group	Cohort	Cecal Metagenome	extraction/ sequencing Batch	Placeholder
1	EW22-XD0524	BXD100	1	Sedentary			sample did not pass quality check
2	EW22-XD0525	BXD100	1	Sedentary	C_S2	1
3	EW22-XD0526	BXD100	1	Sedentary	C_S3	1
4	EW22-XD0541	BXD100	1	Sedentary	C_S4	1
5	EW22-XD0507	BXD100	1	Sedentary	C_S5	1
6	EW22-XD0529	BXD100	1	Sedentary		1	sample did not pass quality check
7	EW22-XB0502	BXD43	1	Sedentary		1	sample did not pass quality check
8	EW22-XB0506	BXD43	1	Sedentary	C_S8	1
9	EW22-XB0504	BXD43	1	Sedentary	C_S9	1
10	EW21-XB0547	BXD43	1	Sedentary	C_S10	1
11	EW22-XA0554	BXD40	1	Sedentary		1	Died
12	EW22-XA0555	BXD40	1	Sedentary	C_S11	1
13	EW22-XA0542	BXD40	1	Sedentary	C_S12	1
14	EW22-XA0545	BXD40	1	Sedentary	C_S13	1
15	EW22-XA0534	BXD40	1	Sedentary		1
16	EW22-XA0551	BXD40	1	Sedentary		1
17	EW22-XD0527	BXD100	1	Run	C_R1	1
18	EW22-XD0528	BXD100	1	Run	C_R2	1
19	EW22-XD0537	BXD100	1	Run	C_R3	1
20	EW22-XD0538	BXD100	1	Run	C_R4	1
21	EW22-XD0539	BXD100	1	Run	C_R5	1
22	EW22-XD0540	BXD100	1	Run	C_R6	1
23	EW22-XA0543	BXD40	1	Run	C_R7	1
24	EW22-XA0556	BXD40	1	Run		1	sample did not pass quality check
25	EW22-XA0532	BXD40	1	Run		1	sample did not pass quality check
26	EW22-XA0544	BXD40	1	Run		1	sample did not pass quality check
27	EW22-XA0533	BXD40	1	Run	C_R11	1
28	EW22-XA0535	BXD40	1	Run	C_R12	1
29	EW22-XA0550	BXD40	1	Run
30	EW22-XA0536	BXD40	1	Run
31	EW22-XB0503	BXD43	1	Run	R_78	3
32	EW22-XB0551	BXD43	1	Run
33	AF22-B6N0715	C57	2	Sedentary
34	AF22-B6N0717	C57	2	Sedentary
35	AF22-B6N0719	C57	2	Sedentary
36	AF22-B6N0721	C57	2	Sedentary
37	AF22-B6N0723	C57	2	Sedentary
38	AF22-B6N0725	C57	2	Sedentary
39	EW22-XA0612	BXD40	2	Sedentary
40	EW22-XA0614	BXD40	2	Sedentary
41	EW22-XA0623	BXD40	2	Sedentary
42	EW22-XA0625	BXD40	2	Sedentary
43	EW22-XA0628	BXD40	2	Sedentary
44	EW22-XA0630	BXD40	2	Sedentary
45	EW22-XD0605	BXD100	2	Sedentary
46	EW22-XD0606	BXD100	2	Sedentary
47	EW22-XD0611	BXD100	2	Sedentary
48	EW22-XD0613	BXD100	2	Sedentary
49	AF22-B6N0716	C57	2	Run
50	AF22-B6N0718	C57	2	Run
51	AF22-B6N0720	C57	2	Run
52	AF22-B6N0722	C57	2	Run
53	AF22-B6N0724	C57	2	Run
54	AF22-B6N0726	C57	2	Run
55	EW22-XA0613	BXD40	2	Run			DIED
56	EW22-XA0615	BXD40	2	Run			DIED
57	EW22-XA0622	BXD40	2	Run
58	EW22-XA0624	BXD40	2	Run			DIED
59	EW22-XA0629	BXD40	2	Run
60	EW22-XA0631	BXD40	2	Run
61	EW22-XD0609	BXD100	2	Run
62	EW22-XD0610	BXD100	2	Run
63	EW22-XD0612	BXD100	2	Run
64	EW22-XA0621	BXD40	2	Run
65	EW23-XB0048	BXD43	3	Sedentary	R_18	2
66	EW23-XB0050	BXD43	3	Sedentary	R_21	2
67	EW23-XB0045	BXD43	3	Sedentary	R_22	2
68	EW23-XB0052	BXD43	3	Sedentary	R_24	2
69	EW23-XB0036	BXD43	3	Sedentary	R_75	3
70	EW23-XB0038	BXD43	3	Sedentary	R_74	3
71	EW23-XA0040	BXD40	3	Sedentary
72	EW23-XA0047	BXD40	3	Sedentary
73	EW23-XA0053	BXD40	3	Sedentary
74	EW23-XA0056	BXD40	3	Sedentary
75	EW23-XD0057	BXD100	3	Sedentary
76	EW23-XD0051	BXD100	3	Sedentary
77	EW23-XA0049	BXD40	3	Sedentary
78	EW23-XA0051	BXD40	3	Sedentary
79	EW23-XB0047	BXD43	3	Sedentary	R_73	3
80	EW23-XA0055	BXD40	3	Sedentary
81	EW23-XB0049	BXD43	3	Run		2	sample did not pass quality check
82	EW23-XB0051	BXD43	3	Run	R_19	2
83	EW23-XB0046	BXD43	3	Run	R_20	2
84	EW23-XB0053	BXD43	3	Run	R_76	2
85	EW23-XB0037	BXD43	3	Run	R_23	2
86	EW23-XB0039	BXD43	3	Run	R_77	2
87	EW23-XA0050	BXD40	3	Run
88	EW23-XA0048	BXD40	3	Run
89	EW23-XA0054	BXD40	3	Run
90	EW23-XA0057	BXD40	3	Run
91	EW23-XD0056	BXD100	3	Run
92	EW23-XD0052	BXD100	3	Run
93	EW23-XA0058	BXD40	3	Run			Died
94	EW23-XA0061	BXD40	3	Run
95	EW23-XD0053	BXD100	3	Run
96	EW23-XD0054	BXD100	3	Run
97	UL24-BXB40	BXD43	4	Sedentary			swapped at week 9
98	UL24-BXB25	BXD43	4	Sedentary			Died
99	UL24-BXB64	BXD43	4	Sedentary			swapped at week 11
100	UL24-BXB65	BXD43	4	Sedentary			swapped at week 11
101	UL24-BXB15	BXD43	4	Sedentary			swapped at week 11/Died
102	UL24-BXB16	BXD43	4	Sedentary			swapped at week 11
103	UL24-BXB51	BXD43	4	Sedentary
104	UL24-BXB53	BXD43	4	Sedentary
105	UL24-BXB42	BXD43	4	Sedentary	R_3	2
106	UL24-BXB46	BXD43	4	Sedentary	R_4	2
107	UL24-BXB49	BXD43	4	Sedentary	R_7	2
108	UL24-BXB54	BXD43	4	Sedentary	R_8	2
109	UL24-BXB55	BXD43	4	Sedentary	R_11	2
110	UL24-BXB59	BXD43	4	Sedentary	R_12	2
111	UL24-BXB61	BXD43	4	Sedentary	R_15	2
112	UL24-BXB63	BXD43	4	Sedentary	R_16	2
113	UL24-BXB12	BXD43	4	Run
114	UL24-BXB14	BXD43	4	Run
115	UL24-BXB26	BXD43	4	Run
116	UL24-BXB30	BXD43	4	Run			Died
117	UL24-BXB32	BXD43	4	Run
118	UL24-BXB39	BXD43	4	Run			Died
119	UL24-BXB45	BXD43	4	Run
120	UL24-BXB24	BXD43	4	Run			swapped at week 11/ Died
121	UL24-BXB41	BXD43	4	Run	R_1	2
122	UL24-BXB43	BXD43	4	Run	R_2	2
123	UL24-BXB48	BXD43	4	Run	R_5	2
124	UL24-BXB50	BXD43	4	Run	R_6	2
125	UL24-BXB56	BXD43	4	Run	R_9	2
126	UL24-BXB57	BXD43	4	Run	R_10	2
127	UL24-BXB58	BXD43	4	Run			sample did not pass quality check
128	UL24-BXB62	BXD43	4	Run	R_14	2
129	UL25-BXB31	BXD43	5	Sedentary	R_25	3
130	UL25BXB62	BXD43	5	Sedentary	R_26	3
131	UL25BXB33	BXD43	5	Sedentary			euthanized because of piometra
132	UL25BXB57	BXD43	5	Sedentary	R_27	3
133	UL25BXB43	BXD43	5	Sedentary	R_28	3
134	UL25BXB53	BXD43	5	Sedentary	R_29	3
135	UL25BXB44	BXD43	5	Sedentary	R_30	3
136	UL25BXB49	BXD43	5	Sedentary	R_31	3
137	UL25BXB48	BXD43	5	Sedentary	R_33	3
138	UL25BXB37	BXD43	5	Sedentary	R_32	3
139	UL25BXB38	BXD43	5	Sedentary	R_35	3
140	UL25BXB28	BXD43	5	Sedentary	R_34	3
141	UL25BXB73	BXD43	5	Sedentary	R_37	3
142	UL25BXB66	BXD43	5	Sedentary	R_36	3
143	UL25BXB74	BXD43	5	Sedentary	R_39	3
144	UL25BXB67	BXD43	5	Sedentary	R_38	3
145	UL25BXB32	BXD43	5	Run	R_40	3
146	UL25BXB56	BXD43	5	Run	R_41	3
147	UL25BXB34	BXD43	5	Run	R_42	3
148	UL25BXB63	BXD43	5	Run	R_43	3
149	UL25BXB45	BXD43	5	Run	R_44	3
150	UL25BXB52	BXD43	5	Run	R_45	3
151	UL25BXB42	BXD43	5	Run	R_46	3
152	UL25BXB54	BXD43	5	Run	R_47	3
153	UL25BXB41	BXD43	5	Run	R_48	3
154	UL25BXB50	BXD43	5	Run	R_49	3
155	UL25BXB47	BXD43	5	Run	R_51	3
156	UL25BXB39	BXD43	5	Run	R_50	3
157	UL25BXB27	BXD43	5	Run	R_52	3
158	UL25BXB72	BXD43	5	Run	R_53	3
159	UL25BXB68	BXD43	5	Run	R_55	3
160	UL25BXB64	BXD43	5	Run	R_54	3
161	UL25BXB21	BXD43	5	CD	R_56	3
162	UL25BXB22	BXD43	5	CD	R_57	3
163	UL25BXB13	BXD43	5	CD	R_58	3
164	UL25BXB16	BXD43	5	CD	R_59	3
165	UL25BXB09	BXD43	5	CD	R_61	3
166	UL25BXB04	BXD43	5	CD	R_60	3
167	UL25BXB15	BXD43	5	HF	R_63	3
168	UL25BXB14	BXD43	5	HF	R_62	3
169	UL25BXB12	BXD43	5	HF			Died
170	UL25BXB10	BXD43	5	HF	R_64	3
171	UL25BXB11	BXD43	5	HF	R_66	3
172	UL25BXB08	BXD43	5	HF	R_65	3
173	UL25BXB65	BXD43	5	HF	R_67	3
