## Supplementary material for "Voluntary Exercise Differentially Affects High-Fat Induced Metabolic Phenotypes Across BXD Mouse Strains": Body Weight Data

### Sheet: Sheet1
Index	Animal	Strain	Group	Cohort	Placeholder	Liver_g	BW_Wk8	BW_Wk9	BW_Wk10	BW_Wk11	BW_Wk12	BW_Wk13	BW_Wk14	BW_Wk15	BW_Wk16	BW_Wk17	BW_Wk18	BW_Wk19	BW_Wk20	BW_Wk21	BW_Wk22	BW_Wk23	BW_Wk24	BW_Wk25	BW_Wk26	BW_Wk27	BW_Wk28	BW_Wk29	BW_Wk30	BW_Wk31	BW_Wk32	BW_WkPreSacrifice	BW_WkAtSacrifice	BW_AUC	Gender
1	EW22-XD0524	BXD100	1	Sedentary		1.58	21.4	23.1	23.2	25.3	29	27.9	28.9	31.9	27.9	27.3	26.9	27.1	32.7	30.2	35.1	32.8	34	33.4	34.4	37.5	39.3	39.8	40.3	36.5	40.9	41.4	39.1	796.8	Female
2	EW22-XD0525	BXD100	1	Sedentary		1.19	20.7	21.2	22.3	24.7	27.1	25.5	27.1	24.3	23.9	23.5	23.9	24.3	25.1	28.7	26.6	27.1	22.3	25.9	28.8	33.4	32	32.4	33.6	34.7	35.8	34.4	32.6	681.75	Female
3	EW22-XD0526	BXD100	1	Sedentary		1.56	22.9	21.7	22.9	22.7	24.2	26.4	26.2	27.5	26.7	25.8	25.8	24.5	29.5	28.6	31.6	35.3	32.2	35.4	32.5	35.3	37.5	35.4	39.5	38.2	39.8	41.1	39	757.2	Female
4	EW22-XD0541	BXD100	1	Sedentary		1.69	20.7	21.2	22.9	24.1	27.7	29.2	30.4	33.3	33	28.5	29.6	28.3	32.8	35.4	37.7	39.2	38	38.6	39.2	40.5	41.4	42.9	43.8	44.3	45.9	45.9	43.6	861.2	Female
5	EW22-XD0507	BXD100	1	Sedentary		1.69	26	23	23.5	25.2	26.3	26.3	28.7	27.2	25.8	27	26.9	25	31.8	30.6	32.3	35.7	32	35.6	34.6	37.4	35.8	40	38.9	36	44.5	40.1	38.7	783.15	Female
6	EW22-XD0529	BXD100	1	Sedentary		1.45	22	24.6	24.1	24.8	28.3	27.4	29.7	28.1	25.8	27	27	26.5	28.6	32.7	32	33.1	31.8	34.2	33	34	33.4	33.5	37.1	40.7	38.5	34.3	32.7	764.05	Female
7	EW22-XB0502	BXD43	1	Sedentary		0.94	15.6	16.5	19.9	21.1	21.7	21.3	20.5	21.5	21.4	20.9	22	21.8	22.7	25.4	23.6	26.5	25.7	26.3	29.2	26.8	28.7	28.8	30.4	34.3	32.8	35.5	34	615.35	Female
8	EW22-XB0506	BXD43	1	Sedentary		0.94	16.1	17	19.3	19.5	19.1	19.2	19.3	19.9	17.9	19.7	19.8	20.1	22.7	23.3	25.3	23.9	24.9	25.9	24.4	28	24.6	27	26.2	28.5	27.2	29.8	28.5	565.65	Female
9	EW22-XB0504	BXD43	1	Sedentary		1.03	16	20.5	20.2	20.7	23.3	25	22.6	24.3	25.6	24.6	25.7	27.5	26.9	29.6	31	31.8	30.9	33.2	30.2	35.5	35.9	35.7	36.6	36.5	40.9	42.7	40.9	724.05	Female
10	EW21-XB0547	BXD43	1	Sedentary		0.98	19.6	16.4	18.7	19.9	20.2	20.1	20.1	20.9	21.7	24.1	22.5	23.7	31.2	31	32.3	35	34.6	35.5	36.3	32.5	35.5	36.1	36.6	40.6	40.5	41.6	39.8	716.6	Female
11	EW22-XA0554	BXD40	1	Sedentary	Died		18	18.3	20.9	20.8	23.9	24.2	23.5	23	22.5	20.6	19.5	20.3	23.8		24.6	23.5	22.9												Female
12	EW22-XA0555	BXD40	1	Sedentary		0.68	17.6	17.3	19	19.7	22	21	20.8	19.3	17.6	17.5	19.4	20.6	20.3	20.6	20.1	20.1	20.3	20.9	20.8	21.5	21.3	21.1	21.5	21.4	22.7	22	20.9	506.6	Female
13	EW22-XA0542	BXD40	1	Sedentary		1.89	18.9	19.4	22.4	23.6	26.1	26.8	26.5	26.3	25.6	26.6	26.2	25.8	27.2	29.5	30.2	29.9	29.6	30.2	30.2	32.3	33.5	34	33.9	35.4	35.9	35.8	34.3	714.45	Female
14	EW22-XA0545	BXD40	1	Sedentary		0.82	17.7	17.7	19.8	21.1	22.1	21.9	22	23.1	22.6	22.2	21.8	21.9	23.6	25	26.7	25.2	24.3	25.6	25.2	25.9	27.1	27.4	28.7	29.1	30.9	30.6	29.2	605.05	Female
15	EW22-XA0534	BXD40	1	Sedentary		1.23	19.6	19.8	21.9	22.3	23.5	23.9	22.9	23.4	23.1	22.2	22.2	22.4	25.8	26.1	26.3	25.5	25.2	28.7	28.5	31.6	33.7	32.2	35.1	34.2	35.3	35.9	34.9	663.55	Female
16	EW22-XA0551	BXD40	1	Sedentary		0.89	16.7	17.3	20	20.8	21	21.4	21.4	21.2	20.6	19.5	19.3	20.3	21.9	21.3	21.7	20.9	20.3	22.9	22.8	22.9	22.4	22.6	22.9	24.6	25	24.6	23.4	535.65	Female
17	EW22-XD0527	BXD100	1	Run		1.47	24.7	21.8	21.8	24.8	26.2	26.2	24.7	26.4	23.8	25.2	25.4	26.1	26.8	27.4	28.1	28.2	28.5	30.7	30.4	31.8	31.8	34.6	33.3	36.5	34.9	37	34.7	706.25	Female
18	EW22-XD0528	BXD100	1	Run		1.62	22.2	22	22.2	24	24.4	25.8	26.9	25.3	24.2	24.2	25.8	26.4	28.1	26.5	29.8	28.6	28.2	29.3	31.5	31.4	36.6	34.8	38.5	35.4	37.6	37.8	36	717.5	Female
19	EW22-XD0537	BXD100	1	Run		1.88	21	19.3	21.5	21	24.1	24.7	23.6	25.8	25	25.5	27.8	28.3	30.9	32.9	31	30.2	27.9	30.8	34.6	32.4	37.2	35.2	40.2	39.4	40.9	44.1	42.1	742.75	Female
20	EW22-XD0538	BXD100	1	Run		1.36	19.5	19.1	19.6	21.6	21.5	23	23.1	24.3	24.8	24	24.8	23.9	25.7	24.7	28.7	27.4	27.8	28.2	31.4	31.2	31.7	32.1	34	33.4	33.8	34.2	33.5	666.65	Female
21	EW22-XD0539	BXD100	1	Run		1.67	18	16.8	17.7	20	19.9	22.8	21.1	22.3	22.4	23.3	24.5	23.4	25.6	24.8	26	24.5	27.1	25.8	28.9	28.5	28.3	31.1	32.9	28.2	27.8	31.3	29.3	618.35	Female
22	EW22-XD0540	BXD100	1	Run		1.34	20.8	20.8	20.2	23.2	22.6	23	24	23.4	23.6	23.8	24.8	24.8	26.5	27.5	25.4	26	26	27.7	29	31.2	30.7	33.8	32.7	33.7	36.6	34.6	33	668.7	Female
23	EW22-XA0543	BXD40	1	Run		1.02	17.4	17.8	21.4	24.3	26.3	27.6	26.9	26.3	24.9	21.9	19.9	20.4	22.7	25	24.5	23.1	22.8	25.5	27.6	28.9	31.2	32.2	33.3	35.5	35.1	36	34.3	651.8	Female
24	EW22-XA0556	BXD40	1	Run		0.84	17.8	16.5	19.6	21.3	21.3	21.8	22.6	23.4	21.8	19.8	19.7	19.6	21.2	22.1	21	20.4	20.7	23.7	24.5	24.3	25.8	26	27	27.1	28.2	27.6	26.2	562.1	Female
25	EW22-XA0532	BXD40	1	Run		1.18	18.9	20.3	22.4	24.8	25.7	25.8	24.2	23.1	21.9	21.5	23.8	26.4	28.1	28.9	28.9	27.7	27.4	30.5	33.1	34.6	36.3	36.5	39.3	41	42	40.3	38.7	723.8	Female
26	EW22-XA0544	BXD40	1	Run		0.9	16.3	17	18.9	21	22.7	23.7	24.2	23.5	22.6	20.8	21.3	23.8	25.6	25.4	24.9	23.4	22.4	25.3	28	28.9	29.4	30.5	32	33.5	34	34.4	32.2	628.15	Female
27	EW22-XA0533	BXD40	1	Run		1.08	16.5	17.2	20	23.1	25.1	26.9	25.9	27.1	26.3	24	20.9	21.6	24.6	26	24.8	22.5	23.5	26.5	29.1	30	32.3	33.8	37.2	36.3	37.1	36.2	34.3	668.15	Female
28	EW22-XA0535	BXD40	1	Run		1.02	19	19.5	22.8	26.9	28.3	27.1	26.9	26.4	24.1	23	22.1	23.2	26.5	27.1	26.1	25.3	26	28.5	29.3	29.1	30.7	32.1	35.1	34	34	32.4	31.2	679.8	Female
29	EW22-XA0550	BXD40	1	Run		0.81	19.2	19	21.2	23.4	24.3	22.9	20.7	20.3	19.7	19.8	20.7	21.6	22.4	23.2	19.5	19.9	20.3	21.2	22.9	23.4	24.4	24.4	25.7	25.5	25.8	25.7	24.4	554.65	Female
30	EW22-XA0536	BXD40	1	Run		0.72	16.2	15.8	18.2	20	21	22	21.2	20.6	19	19	18.7	19.4	20	20.5	21.9	20.7	18.8	23.4	24.8	26.4	28.1	29.1	29.9	30.7	32	32.7	31.2	565.65	Female
31	EW22-XB0503	BXD43	1	Run		1.03	19	17.2	21.6	22.3	22.7	21.6	22.7	23	22.9	24.7	24.4	26.9	25.2	27.1	28.1	27.4	31.2	30.6	33.6	29.1	31.4	34.6	36.7	35.8	36.6	39.5	38.3	686.65	Female
32	EW22-XB0551	BXD43	1	Run		0.94	17.8	17.1	22.2	23.7	24.5	24.5	26.3	24.7	27.5	28.3	26.6	26.1	24.7	23	23.1	25.1	22.3	23.4	25	24.7	26.5	27.1	27.5	29.5	28.5	30.6	30.3	626.1	Female
33	AF22-B6N0715	C57	2	Sedentary		0.91	20.6	20.8	23.5	23.7	21.7	25.5	26.3	26.7	27.8	29.9	31.9	33.6	33.8	37.3	35.7	37	37.7	41	41.1	40.8	41.4	42.7	42.6	41.5	40	38.5	37.3	833.55	Female
34	AF22-B6N0717	C57	2	Sedentary		1.14	19.8	20.1	21.5	22.6	20.4	25	27.5	28	30	32.8	34.3	35.5	37.3	39.9	37	37.2	37.8	40.3	39.9	41.9	42	43.7	44	45.7	45.2	46	44.7	862.5	Female
35	AF22-B6N0719	C57	2	Sedentary		1.06	19.2	20.2	20.7	21.2	22.5	22.8	23.8	24.2	24.8	28.1	28.2	30.4	31.9	34.3	35.5	39.3	36.2	38.9	38.4	39.8	38.7	39.9	38.8	39.7	39.3	39.6	38.2	787	Female
36	AF22-B6N0721	C57	2	Sedentary		1.03	21	20.8	22.5	24	22.6	23.5	24.3	25.2	26.9	29.8	31.2	33.8	32.4	34.3	36	39.5	38.7	41.9	41.3	42.1	40.6	41.5	41	42.8	42.7	39.4	41.1	829.6	Female
37	AF22-B6N0723	C57	2	Sedentary		1.24	22.3	22.2	22.8	24.9	27.6	29.4	32.5	30.1	29.7	29.6	31	32.8	36.5	41.9	39.3	43.4	42.1	45.3	43.5	45.4	44.9	46.5	46.9	48.5	47.7	49.5	47.5	920.4	Female
38	AF22-B6N0725	C57	2	Sedentary		0.85	19.4	19.8	21	20.7	21.9	21.9	22.3	25	24.4	27.2	29.2	30.5	33.3	37.1	37.8	39.7	39.5	41.3	38.4	40.1	40.9	42.9	42.5	45.3	44.6	45	43.8	819.5	Female
39	EW22-XA0612	BXD40	2	Sedentary		1.34	20.3	21.2	22.2	24.4	24.8	25.2	27	27	29	29.8	29.9	30.8	32.8	34.2	35.8	37.1	35.9	38.8	37.6	37	37	37.6	37	38.6	38.2	38.1	37	798.1	Female
40	EW22-XA0614	BXD40	2	Sedentary		1.49	21.8	22.5	24	26.3	27.4	29.9	30.4	30	32.1	32.7	34.7	36.4	38.5	42.2	43.7	45.5	43.9	46.7	45.7	45.1	44.8	44.7	43	44.2	44	44.7	43.3	931.65	Female
41	EW22-XA0623	BXD40	2	Sedentary		1.79	24.9	26.1	27.2	29.9	30.8	34.2	34.2	34.4	38.3	38.9	40.4	40.8	42.2	44	45	46.3	44.8	47.9	46.4	47.2	47.7	48.4	49	49	49.1	50	48.2	1019.65	Female
42	EW22-XA0625	BXD40	2	Sedentary		2.13	25.5	26.3	27.1	29.8	33.3	35.1	35.7	36.2	35.5	36.7	36.9	37.5	39.9	46.1	48	49.3	50.1	51.5	50	51.9	51.2	51.6	51.3	49.3	49.6	51	49.3	1048.15	Female
43	EW22-XA0628	BXD40	2	Sedentary		1	21.6	22.4	22.7	23.8	23.7	25	24.2	24.3	25.8	25.9	27.5	27.9	30.6	33.6	34.5	35.8	34.9	37.3	35.7	35.7	34.5	35	34.8	33.8	33.8	33.9	32.3	750.95	Female
44	EW22-XA0630	BXD40	2	Sedentary		2.15	19.5	20.9	22.6	25	28.4	29.9	30.8	32.2	34.6	35.8	37.5	38.6	39.4	41.2	42.8	48.4	42.6	44.9	45.8	46.9	47.7	48.1	47.8	47.2	48.2	49.8	47	961.95	Female
45	EW22-XD0605	BXD100	2	Sedentary		1.02	20.1	23.5	20.4	22.3	21.8	22.8	21.5	22.9	21.9	23.7	23.2	24	25.5	23.2	23.4	23.6	25	24.3	24.3	24	23.1	24.6	22.2	23.3	22.2	22.7	21.2	578.1	Female
46	EW22-XD0606	BXD100	2	Sedentary		1.66	22.8	23.4	23.1	24.5	27.4	25.4	27.1	27.4	27	31	28.7	31.6	32.1	33.4	35.7	34.7	35	35.8	36.3	37.1	34.1	37.9	33.8	35.5	36.2	39	36	785.1	Female
47	EW22-XD0611	BXD100	2	Sedentary		1.61	22.1	24.8	27.3	27.5	32.5	30.7	34	33.2	37.5	40.5	37.8	42.3	41.6	45.2	46.8	46.7	47	49.6	48.7	49.9	47.9	47.6	45	44.2	39.6	42.2	40.1	1000.05	Female
48	EW22-XD0613	BXD100	2	Sedentary		1.4	23	25	25.5	26.6	28	30	30.4	32.9	32.1	35.2	34.8	36.9	38.2	40.7	43	41.5	42.9	42.4	43.6	44.1	42.4	41.3	35.1	31	31.4	34	32	883.5	Female
49	AF22-B6N0716	C57	2	Run		1.36	21.6	21.1	21.6	22.3	24.8	25.4	28.2	28.3	30.1	32.3	34.8	35.6	37.9	43.5	42.4	44.1	45.5	48.8	49.4	50.1	50.4	51.4	52.4	53.3	53.5	51.7	50.3	963.85	Female
50	AF22-B6N0718	C57	2	Run		0.93	20.9	21.4	22	23.2	23.1	24.4	25.4	26	25.2	26	26.8	27.1	30.2	31	31.4	33.3	32.3	35.5	35	36.6	38	40.6	41.5	43.2	45.6	44	42.3	777.25	Female
51	AF22-B6N0720	C57	2	Run			19.7	20	20.1	20.4	20.6	21.4	22.1	22	22.9	24.1	26	24.5	25.1	30.1	31.4	32.6	30.7	31.9	29.7	31.9	32.5	34.8	37.4	35.7	37.6	38	36.1	694.35	Female
52	AF22-B6N0722	C57	2	Run		1.14	21.2	21.1	22	22.1	23	23.6	24.2	24.1	24.9	25.4	26.2	26.9	27	32.2	28.1	27.1	30.2	34.6	33.6	35.1	34.7	36.3	37.6	39.2	37.7	39	36.9	727	Female
53	AF22-B6N0724	C57	2	Run		1.02	19.2	20.5	21.2	21.4	23.1	22.2	23	23.8	22.5	23.2	24.1	25.1	25.3	29.6	27.5	27.6	26.9	24.6	27.5	30.1	30.7	33.4	34	35.1	35.4	36.1	33.9	665.45	Female
54	AF22-B6N0726	C57	2	Run		1.02	21.3	21.1	22.3	24.2	24	23.6	25.4	25.4	26.2	27.5	25.8	26.5	28.4	33	31.1	31.4	30.9	33.4	34	34.8	35.5	37.7	36	36.9	38.2	39.6	37.2	743.75	Female
55	EW22-XA0613	BXD40	2	Run	DIED		21.2	24.1	25.3																										Female
56	EW22-XA0615	BXD40	2	Run	DIED		20.3	20.7	20.3	20.9	21.6	21	21.2	21.1	22.1	21.1	21	21.2	21.7	23	23.7	25.8	27.3	29.8	26.5	24.9	23.7								Female
57	EW22-XA0622	BXD40	2	Run			20.6	21.1	22	23.2	24.5	26.7	27.3	28.1	31.3	33.8	35	37.2	39.8	42.3	37.3	37.1	37.5	42.1	41.6	42.6	43.8	43.4	44	44.3	37.1	37.8	35.4	872.3	Female
58	EW22-XA0624	BXD40	2	Run	DIED		21.9	24.2	26.7	30.6	33.8	36.8	37.8	38.4	42.1	42.5	43.4	44.9	42.4	46.5	35.1	28.5	28.6	46	46.4	48.3	50.5	47.2	39.5	29.9					Female
59	EW22-XA0629	BXD40	2	Run		1.06	19.8	21.3	22.7	25.6	27.1	27.9	28.8	29.9	31.6	32.7	33.7	35	35.4	40	41.2	41.1	40.4	43.1	39.8	39.5	39.1	39.3	39.3	38.7	39.6	38.6	37.2	862	Female
60	EW22-XA0631	BXD40	2	Run		1.43	21.2	22.4	23.4	26	29	31.5	31.6	33.4	34.4	34.7	36	37.9	38.6	41.7	43	44.1	44	46	44.4	44.1	43.6	42.8	41.1	39.3	35.8	33	31.4	915.9	Female
61	EW22-XD0609	BXD100	2	Run		1.32	23.2	22	23.3	23.1	26.1	26.2	26.3	25.1	26.2	27.1	27.4	29.9	29.1	32.7	36.2	37.4	36.6	39.1	37.3	37.1	37.1	37.5	34	34.9	35.2	33.4	31.2	775.2	Female
62	EW22-XD0610	BXD100	2	Run		1.75	21.6	22	23.7	24.7	25.6	24.3	29.3	27.2	30.2	28.6	34.3	31.5	33.9	34.2	34.4	39.5	40.7	40.8	40.2	42	46.9	43.4	46	42.8	43.3	41.1	39.2	860.85	Female
63	EW22-XD0612	BXD100	2	Run		1.9	24	24.1	25.4	25.6	26	26.6	28.7	30.5	32.7	33.7	33.7	35.5	34.2	42.3	46.5	49.6	50.2	50.4	47.7	45.8	43.8	46.5	46	47.1	46	48	45.7	954.6	Female
64	EW22-XA0621	BXD40	2	Run		1.44	20.3	20.9	22.7	24.2	28.4	29.1	27.3	26.9	29.9	30.2	30.5	31.4	30.1	37	39.3	40.8	40.9	42.2	39.1	39.2	38.4	38.4	37.6	38.8	39.8	38.1	36.5	832.3	Female
65	EW23-XB0048	BXD43	3	Sedentary		1.26	18.4	20.7	19.8	23.8	23.2	27.1	27	28.5	31	28.8	32.4	30.5	32	32.6	35.3	32.8	34.5	34.3	37.2	37	38.9	41.9	39.5	45	42.8	43.8		807.7	Female
66	EW23-XB0050	BXD43	3	Sedentary		1.08	18.8	20.5	20.6	24.4	24.3	28	29.6	29.9	33.2	29.7	32.3	34.5	36.2	35.1	37.2	37.3	39.6	38.2	39.4	40.1	41.7	42.2	43.3	46	45.9	44		860.6	Female
67	EW23-XB0045	BXD43	3	Sedentary		1.7	19.2	21.7	22.5	26.7	28.3	31.9	33.9	33.3	33.1	38.6	40.1	42.9	44.1	46	45.2	44.4	45	46.4	45.7	47.5	49.5	50.1	51.1	52	50.2	54		1006.8	Female
68	EW23-XB0052	BXD43	3	Sedentary		1.19	16	19.1	19.9	22.8	24.7	27	27.4	31.6	29	35.7	37	40.8	38.5	38.3	40.8	37.1	38.3	39	41.1	46.4	44.6	48.1	48.9	47	49.5	51.9		906.55	Female
69	EW23-XB0036	BXD43	3	Sedentary		1.08	18.1	20.4	23.3	23.9	21.8	23.3	26.5	26.8	28.2	31	31.2	35.7	35.1	36.2	36.9	35.3	36.5	40	44.3	42.8	44.7	45.6	46.2	48.7	47.6	48.4		865.25	Female
70	EW23-XB0038	BXD43	3	Sedentary		0.84	17.9	20.2	22.1	22.4	21.3	24.2	25.4	25.7	27.1	26.2	31.8	31	33.4	31.1	28.5	30.2	30.8	33.6	38.1	37.9	38.4	39.7	40.3	37	39.8	38.6		764.45	Female
71	EW23-XA0040	BXD40	3	Sedentary		1.55	19.6	23.4	24.8	26.5	27.9	28.8	29	32	33.2	35.4	35.8	36.9	37.2	37.9	39.5	38.2	39.7	42.9	43.6	45.9	46.8	48.2	47.3	48	48.3	47.7		930.85	Female
72	EW23-XA0047	BXD40	3	Sedentary		2.8	21.4	26.1	29.5	30.6	33.1	35.4	36	38.6	40.5	46.2	44.4	45.4	46	47.3	47.6	48.1	48.8	50.7	51.3	52.8	54.1	55.7	56.5	57.7	58.8	58.2		1121	Female
73	EW23-XA0053	BXD40	3	Sedentary		2.5	17.8	23.5	26.5	29.1	31.7	33.9	34.2	38.4	38.9	41.2	42.6	44.3	45.5	46.3	46.6	46.4	46.9	47.7	49.6	50.8	50.7	52.3	52.6	52.8	53.4	54.3		1061.95	Female
74	EW23-XA0056	BXD40	3	Sedentary		1.1	17.3	22.8	24.9	27.8	30.2	32.5	31.8	34.7	34.8	37.6	38.8	40.5	41.9	42.4	43.1	41.5	42.1	44	45.7	48	48.2	49.9	51.6	52.8	52.8	53.2		995.65	Female
75	EW23-XD0057	BXD100	3	Sedentary		1.55	18.4	20.3	24.1	24.2	28.4	29.1	33.1	38.5	36.2	39	37.6	40.6	40.1	37	41.3	38.4	41.8	41.1	42.3	44	44.2	48.5	41.7	47	48.3	46.9		939.45	Female
76	EW23-XD0051	BXD100	3	Sedentary		1.76	21.9	25.4	24.9	28.3	28.2	32.9	32.5	34.3	37.7	37.7	38.6	38	37.2	35.4	37.3	35.9	36.9	39.5	39.5	44.9	42.7	45	44.8	44	43.2	46.2		918.85	Female
77	EW23-XA0049	BXD40	3	Sedentary		2.3	20	22.4	23.9	25.9	28.1	28.8	29.7	33.3	32.5	34.1	36.6	39	40.5	42.1	41.2	46.7	47.9	48.1	49.2	50.6	50.5	50.3	51.2	49.2	51.6	52		989.4	Female
78	EW23-XA0051	BXD40	3	Sedentary		1.99	20.3	24.2	26.8	29.7	32.6	34.7	36	38.7	39.8	41.2	43.5	45.2	45.8	46.9	45.8	42.8	43.6	42.7	42.8	45.3	46.3	47.2	48.5	46.8	53.3	54.5		1027.6	Female
79	EW23-XB0047	BXD43	3	Sedentary		1.3	21.1	20.8	22.5	24.3	28.3	28.7	32.1	34.6	36.3	38.3	36.8	39.6	39.2	40.5	42.4	42.8	42.9	42.5	45.2	47.6	46.4	48	49.9	50.7	47.7	47.3		962.3	Female
80	EW23-XA0055	BXD40	3	Sedentary		2.3	21	23.9	26.4	30.2	33.5	36.6	38.6	39.8	42.1	44	45.9	47	47.2	48.1	48.3	49.3	51	51.8	54.5	55.7	55.5	58.3	59.2	59	58.9	58.3		1144.45	Female
81	EW23-XB0049	BXD43	3	Run		1.52	18.8	19.7	19.5	20.9	19.8	21.9	20.7	23.6	22.7	25.5	24.2	25.2	26.6	25.2	28.1	26.1	28.8	29.1	30	33.3	31.1	34.9	34.6	36	37.5	38.1		673.45	Female
82	EW23-XB0051	BXD43	3	Run		1.05	18	20.1	21.6	22.5	21.2	23.8	23.2	27.8	27.7	30.5	31	30	32	35.8	36.2	34.1	39	39	41.8	44.1	43.2	47.6	47.1	47.5	49.5	51.2		850.9	Female
83	EW23-XB0046	BXD43	3	Run		1.33	19.6	20.1	21	21.8	23	24.5	24.9	27.5	27.1	27.5	31.5	31.6	29.2	30.1	33	33.8	32.7	37.3	38.4	39.3	41.8	44.4	46.1	44.4	44.7	47.6		809.3	Female
84	EW23-XB0053	BXD43	3	Run		0.69	15.5	17	16.2	18.1	19.9	18.9	21.2	22.3	21.6	23.4	26.7	25	24.6	26.4	25.1	25.1	27.2	30	27.7	28.5	30.4	30.2	33	31.6	34.1	34		628.95	Female
85	EW23-XB0037	BXD43	3	Run		1.12	18.9	21.3	22.8	22.8	22.2	22.9	23.2	22.7	25	23.8	25	25	27	27	27.8	29.7	27.4	31.2	31.4	35.1	35.3	37.3	40.2	37.2	41.1	38.3		713	Female
86	EW23-XB0039	BXD43	3	Run		1.08	19.2	20	21.4	21.3	22.6	22.1	23.3	22.9	23.7	25.8	26.7	27.8	28.1	29.8	30.6	30.7	34.7	34.3	36.8	40.3	40.5	41.1	44	46	48	46.1		775.15	Female
87	EW23-XA0050	BXD40	3	Run		1.88	19.5	25.6	28.5	30.8	33.3	35.5	37.1	38.3	39.5	40.5	41.6	42.4	45.7	45.9	42.7	43.7	45.7	45.3	46.6	50.3	50.6	52	50.8	51.5	50.5	48.6		1048.45	Female
88	EW23-XA0048	BXD40	3	Run		2.56	20.1	24.6	25.8	29.1	32.8	35.1	36.9	39.6	41.4	43	43.3	44	42.4	43.1	45.6	46.8	48.5	49.7	50.9	53.2	53.3	54.3	54.7	54.5	56.7	57.7		1088.2	Female
89	EW23-XA0054	BXD40	3	Run		0.98	19.8	24.3	28.7	32.4	35.1	37.5	39.5	41.4	42.5	43.7	45	46.4	46.2	46.7	47.3	47	48.3	48.6	48.5	50	50.1	51.2	51.2	49.5	49.1	47.8		1084	Female
90	EW23-XA0057	BXD40	3	Run		0.78	18.7	20.3	21.2	24	25.3	26.8	28.3	30.3	31.2	32.5	33.6	35.7	36.3	36	36.5	35.7	36.9	37.8	37.7	39.2	39.9	39.4	37.7	36.6	35.3	32.5		819.8	Female
91	EW23-XD0056	BXD100	3	Run		2	18.4	20	23.2	24.4	24.9	26.2	29.4	30.2	34.5	34.9	37	37.5	39.9	39.1	41.5	39.2	41.1	42.3	41.4	44.6	43.8	44.4	43.8	41.6	44.6	43.4		900.4	Female
92	EW23-XD0052	BXD100	3	Run		1.44	19	19.6	21.1	24.8	25.2	28.1	29.9	30.6	31.1	34.6	35.3	36.4	37	39.7	39.9	37.6	40.3	39.7	41.1	39.8	41.7	39.8	41.5	40.7	43.3	42.7		869.65	Female
93	EW23-XA0058	BXD40	3	Run	Died		21.8	23.4	27.1	32.7																								NA	Female
94	EW23-XA0061	BXD40	3	Run		1.4	20	20	20.6	22.1	25.2	27.3	28.6	30.2	32.3	33.3	34.3	36.8	37.6	36.6	37.4	37.9	38	40.5	41.4	42.1	43.6	44.4	44.9	44.8	44	43.7		875.75	Female
95	EW23-XD0053	BXD100	3	Run		1.57	19.2	20	21.2	25.4	23.8	28.7	26.2	32.1	32.3	36.1	35.7	37.6	37.9	38.3	42.3	40.3	43.5	42.1	44.1	40.3	43.9	42	43.4	44	44.2	46		898	Female
96	EW23-XD0054	BXD100	3	Run		2	20.4	21.4	23.7	26.5	30	28.9	32.8	34.7	34.7	37	39.1	38	37.1	40.3	43.9	41.4	44.6	46.3	44.8	45.5	45.7	43.2	46.4	46	44.4	47.2		950.2	Female
97	UL24-BXB40	BXD43	4	Sedentary	swapped at week 9	1.98		26.1	27.4	30.1	33.1	36.6	41.7	42.4	45.9	47.4	49.2	50.6	50.5	51.7	52.9	52.5	52.6	48.8	49.4	51.8	54.1	53.7	55.3	54.2	56	55.7		NA	Male
98	UL24-BXB25	BXD43	4	Sedentary	Died		22.4	23.7	25.2	29	31.4	34	37.1																					NA	Male
99	UL24-BXB64	BXD43	4	Sedentary	swapped at week 11	2.33				23.8	27	29.5	33	37.8	42.4	46.7	50	51.6	51.8	51.1	51.6	50.6	51	47.6	49.9	51.4	53.3	54.1	53.3	50	52.8	52.8		NA	Male
100	UL24-BXB65	BXD43	4	Sedentary	swapped at week 11	1.73				24.7	24.9	26	28.5	31.4	32.3	36.1	39.6	39.3	41.8	43.3	43.2	44.1	43.9	41.7	44.6	46.7	48	46.6	47.5	45.7	44	47.1		NA	Male
101	UL24-BXB15	BXD43	4	Sedentary	swapped at week 11/Died					23.3	24.1	24.6	28.3	29.1	31.8	33.2	33.9	34.6	37.2	39	39.5	41.3	46.3	43.9	47.7	51.3	52.5							NA	Female
102	UL24-BXB16	BXD43	4	Sedentary	swapped at week 11	1.6				22.7	23.2	23.4	24.1	28.1	27.8	30.3	32.6	33.7	34.4	38	38	43	44.8	42.4	45.3	48.7	51	49.8	50.2	50.4	49.5	50.5		NA	Female
103	UL24-BXB51	BXD43	4	Sedentary		1.9	27.5	26.1	29.1	33.1	36.1	40.5	45.1	46.7	47.6	48.8	48.8	48	48.1	50	48.8	51.7	49.1	46.5	49.3	50.4	52.6	52.4	52.5	53.9	52.8	51.1		1095.35	Male
104	UL24-BXB53	BXD43	4	Sedentary		2.49	27.2	27.6	33.3	38	43.3	45.6	47.3	47.8	46.3	46	46.3	46.9	47.2	49	48.5	50.7	52.6	48.8	52.2	53.2	54.4	55.1	55.3	55.6	56.6	57.6		1132.9	Male
105	UL24-BXB42	BXD43	4	Sedentary		2.07	21.4	21.5	24.1	26.5	28.1	30.6	32	35.7	35.8	38.1	38.3	41	44.5	45	48.5	49	51.3	49	49.9	51.7	53.5	56.1	55.2	55.5	55.4	54.8		999.3	Female
106	UL24-BXB46	BXD43	4	Sedentary		1.88	22.2	21.7	24.5	27.4	28.2	33.1	34.2	37	42	42.7	46.2	45.9	45	47.5	50.3	48	49.8	47.7	46.8	49	49.2	50.1	51.7	51.2	52.8	50.9		1006.7	Female
107	UL24-BXB49	BXD43	4	Sedentary		1.35	18.1	19.9	20.1	23.1	22.8	25.8	29.8	27.5	28.8	26.6	26.5	25.3	26.1	29.1	35.7	35.9	39.9	38.1	41.2	43.5	46	44.4	43.6	45.2	46.3	47.9		777.1	Female
108	UL24-BXB54	BXD43	4	Sedentary		1.32	20.1	19.4	22.7	25.8	25.9	27.9	30.7	29.2	30.7	32.8	33.8	35	34.4	35.5	40	40.7	44.5	42.7	45	47.2	50.3	53.1	52.9	54.3	53	50.1		891.05	Female
109	UL24-BXB55	BXD43	4	Sedentary		1	20.2	19.2	19.5	21.9	23.4	25	28.3	29.2	31.7	32.9	34.7	35.5	35.1	35.6	36.5	40.6	46.1	42.1	40.5	43.8	45.3	46.1	38.6	42	45.9	42.1		826.65	Female
110	UL24-BXB59	BXD43	4	Sedentary		1.25	20.4	21.5	20.3	22.2	26.3	25.5	29.5	29.4	33.3	35	36.3	40	37	38.6	43.6	43.2	44.3	44.5	47.2	49.9	48.1	48.4	40.5	44.6	47.5	50.9		883.15	Female
111	UL24-BXB61	BXD43	4	Sedentary		1.05	18	19.6	21.3	21.4	22.1	21.4	24.6	26	29.7	29	30.4	32.4	33.3	34.8	37	40	41.7	40.1	41.5	40.8	41.9	41.9	41.2	44.2	45.6	46.8		788.1	Female
112	UL24-BXB63	BXD43	4	Sedentary		1.28	20.4	21.4	23	21.5	22.6	23.3	26.2	27.4	30.2	33.1	33	36	35.5	38.7	43.4	48	45.6	44.1	46.6	48.6	48.4	49.3	52.6	52.6	53.2	48.5		887.9	Female
113	UL24-BXB12	BXD43	4	Run		2.5	25.4	25.9	27.4	29.6	31.7	35.1	37.7	41	44.6	45.2	45.6	46.7	47.8	47.2	48	48.5	49	48.3	49.1	51	51.7	50.8	52.9	52.8	53.9	55.5		1047.25	Male
114	UL24-BXB14	BXD43	4	Run		1.15	25.9	25.9	27.6	26.4	26.6	27	27.2	27.7	28.5	28.9	29.1	30.5	31.5	31.8	31.1	29.9	32.1	29.8	33.6	35.4	39	38.2	40.2	40.7	42.7	46.1		753	Male
115	UL24-BXB26	BXD43	4	Run		1.7	21.2	21.1	20	21.3	22.6	22.4	22.5	23.5	25	26.6	24.8	27	27.7	28.5	29.9	30.6	31.6	29.4	33	34.9	36.1	38	36.7	41	44.3	48.5		686.95	Male
116	UL24-BXB30	BXD43	4	Run	Died		25.8	26.2	27.5	29.1	31.7	32.9	33.3	35.3	37.4	42.7	41	45.6	48.1	48.7	49.2	49.4	50.2	46.8	48.8	49.6	50.8	51.8						NA	Male
117	UL24-BXB32	BXD43	4	Run		1.87	25.1	24.4	25.3	27.3	27.9	28.9	29.9	33.4	36.8	39.5	40.3	44.6	44.3	47.7	48.7	49.7	50.9	47.4	50.3	51.9	51.5	52.4	52.3	52.4	54.6	53.4		997.65	Male
118	UL24-BXB39	BXD43	4	Run	Died		24.4	28.3	30.2	30.2	29.8	29.2	27.1	28.8	28.2	27.8	28.3	29	24.8															NA	Male
119	UL24-BXB45	BXD43	4	Run		2.07	26.7	19.3	28.4	29.1	31.1	33	36	38.4	40.8	43.7	45	48.2	49.9	51.4	52.3	51.8	51.9	48.7	49.6	50.8	52.5	53	52.9	54.2	55	55.4		1052.85	Male
120	UL24-BXB24	BXD43	4	Run	swapped at week 11/ Died			27.3	20.9																									NA	Male
121	UL24-BXB41	BXD43	4	Run		1.16	21.7	21.6	23.9	24.2	26.3	23.8	24.1	22.9	25.9	26.5	29.1	27.3	27.1	31.6	28.6	31.5	33.4	31.5	31.3	35.1	33.6	37.7	34.9	37.3	38.2	41.8		699.15	Female
122	UL24-BXB43	BXD43	4	Run		1.02	20.9	21.1	22.9	21.5	24.2	22.1	24.6	23.1	25	25.7	27.1	27.2	28.6	33.8	30	33.5	33.7	31.7	35.4	38.1	36.1	37.8	39.3	39.5	41.5	42.3		713.2	Female
123	UL24-BXB48	BXD43	4	Run		1.51	18.9	19.8	24.7	25.5	25.6	27.2	28.3	27.8	31	30.7	32	31.4	31.6	35.8	34.6	36.3	39.4	37.7	41.9	43.2	43.8	46	46	48.3	49.2	50.5		822.65	Female
124	UL24-BXB50	BXD43	4	Run		1.1	19.2	19.6	20.8	21.6	21.8	22.4	22.6	22.2	24.2	24.7	24.1	28.1	26	29.1	27.8	30.4	28.7	27	30.8	31.4	31.7	32.9	32.4	34	37.7	36.7		642.75	Female
125	UL24-BXB56	BXD43	4	Run		0.88	18.8	19.5	20.9	21.8	20.7	21.4	21.3	22.9	23	25.5	25	25.2	24.9	23.9	24.3	26.2	26.1	24.8	27.5	30.4	28.4	33.3	31.2	33.8	34.6	36.4		608.7	Female
126	UL24-BXB57	BXD43	4	Run		1.04	20.8	19.3	22.1	22.4	21.5	22.7	21.6	23	22.4	22.8	25.8	29.3	29.1	28.1	29.7	32.5	32.5	30.9	32.9	36	36.2	39.3	40.9	39.5	44.6	44.9		693.2	Female
127	UL24-BXB58	BXD43	4	Run		0.86	18.7	17.9	18.5	19.8	20.5	20.3	21.6	21.9	22.1	23.4	25.7	23.6	22.8	24.9	19.6	25.7	23.6	21.9	24.8	24.8	28	27.4	24.9	27	29.5	28		554.8	Female
128	UL24-BXB62	BXD43	4	Run		1.23	18.8	18.7	20.2	20.8	21.8	21.8	21.7	24	24.6	25	28.1	30.4	28.1	28.3	29.8	29.7	32.2	30.5	33.4	36.5	35.3	36.4	39	42.2	41.1	46.8		688.45	Female
129	UL25-BXB31	BXD43	5	Sedentary			23.1	26	26.4	25.1	27	27.1	26.8	27.7	27.1	30	30.6	32.4	35.7	38.3	35.2	35.7	37.4	39.6	37.3	38.7	39.2	40.9	44.7	43.8	44.4	46.7		806.45	Female
130	UL25BXB62	BXD43	5	Sedentary			20	21.3	20.6	21.9	21.5	20.8	20.9	22.1	21.7	22	23.5	26.5	28.1	30.5	33.2	32.3	31.7	34.9	36.3	39	39.7	40.8	43.7	45.1	45.3	44.2		710.75	Female
131	UL25BXB33	BXD43	5	Sedentary	euthanized because of piometra		24.5	28.7	29	27.9	28.1	27.2	29.8	30.6	31.5	33.9	38.7	39.8	42.8	44.1	48.3	44.2												NA	Female
132	UL25BXB57	BXD43	5	Sedentary			24.6	27.5	28.3	27.1	24.9	26.3	27.9	26.2	25.6	32.1	35.2	36.1	40.1	40.9	41.2	41.9	42.7	41.9	42.2	43.9	44	44.5	44.6	47.1	47	49		868	Female
133	UL25BXB43	BXD43	5	Sedentary			20.4	21.3	20.9	21.8	21.7	20.4	21.7	21.3	21.5	24.5	24.3	26.1	27.1	26.9	25.1	26.1	27.8	29.1	26.2	27.1	29.8	31.2	29.5	30.7	32.6	30.4		608.6	Female
134	UL25BXB53	BXD43	5	Sedentary			20.8	23.5	22.8	27.5	26	25.9	26.1	26.5	27.1	26.8	33.2	34.7	35.4	35.3	33.5	36	42.5	40.7	44.8	47	46.7	48.2	49.3	49.8	50.1	51.4		844.75	Female
135	UL25BXB44	BXD43	5	Sedentary			20.2	21.3	22.8	21.9	21.3	21.7	23.1	22.5	22.8	25.5	27.4	28.6	28.8	32.9	35	33	37.7	37.4	40.1	38.9	40.4	40.1	44.3	48.3	45.1	49.7		748.45	Female
136	UL25BXB49	BXD43	5	Sedentary			20	20.6	20.9	21.7	23.6	22.6	22	20.1	20.8	22.5	23.7	28.2	32	31.3	33.8	34.3	32.5	35.5	38.4	37.5	41.8	42.9	41.3	41.7	41.9	43		720.65	Female
137	UL25BXB48	BXD43	5	Sedentary			21.8	26.2	28.9	28	29.8	29.7	29.1	30.2	32	33.6	34.8	40.5	42.7	46.8	45.7	45.3	46.1	49.4	50.2	49.8	49	49.7	48	49.2	49.7	50.6		950.45	Female
138	UL25BXB37	BXD43	5	Sedentary			21.5	23.8	27.7	31.8	32.9	32.4	33.6	31.2	32.8	36.2	36.5	38.6	44.9	46.5	44.2	44.4	45.9	48.5	49.2	48.4	45.6	47	47.3	47	46.3	48		950.3	Female
139	UL25BXB38	BXD43	5	Sedentary			20.5	22.2	24.4	25.1	24.9	26.6	28.7	27	25	31	30.4	36.1	38.6	39	42.6	39.5	41.6	44.1	44.7	47.2	50	50.7	49.5	51.5	49.8	48.6		875.55	Female
140	UL25BXB28	BXD43	5	Sedentary			20.3	21.5	22.3	22.5	23.6	20.8	22	22	23	23	24.1	29.6	28.9	31.6	34.2	32.1	30.1	31.9	32.8	38	35.9	36.4	38	41.1	40.6	37.9		695.85	Female
141	UL25BXB73	BXD43	5	Sedentary			18.5	21.1	21.4	23.1	22.2	22.9	24	22.8	26	30	28.9	26.6	25.3	25.4	26.8	29.8	31.9	32.1	36.2	34.5	36.1	36.6	39.3	39.8	43.7	41.1		693.9	Female
142	UL25BXB66	BXD43	5	Sedentary			20.3	23.9	24.6	25.7	24.8	25	25.9	26.6	26	26	28	29	32.2	32.9	34.5	36.6	41.3	41	42.6	44	48.2	47.9	47.9	51.5	51	50.2		821.75	Female
143	UL25BXB74	BXD43	5	Sedentary			19.3	20.9	22.5	21.7	21.5	21.9	22.6	21.8	24.5	26.3	24.5	31	32.6	32.3	36	33	33.1	39.3	39.1	41.2	45.2	43	45.7	45.7	44	46		757.05	Female
144	UL25BXB67	BXD43	5	Sedentary			21.4	24.5	24.9	24.5	22.4	23.3	22.7	24.6	24.9	26.9	29.2	34.4	38.9	38.5	42.1	36.4	40.3	41.8	43	47.5	49.4	46.3	48.6	49.3	48.1	48.4		839.15	Female
145	UL25BXB32	BXD43	5	Run			20.8	22.5	25	26.9	26.8	28	26.8	27.8	26.4	27.3	30.2	31.1	34.2	34.9	38.8	32.9	37.3	37.1	37.7	38.9	41.6	41.7	42.4	47.2	42.6	45.1		795.2	Female
146	UL25BXB56	BXD43	5	Run			19.5	21.1	20.7	21.4	23.8	22.6	23.9	24.8	23.6	24.3	27.5	26.7	29.4	31.8	30.4	32.8	29.9	33.2	36.9	34.5	39.9	37.6	39	40.3	43	47		707.35	Female
147	UL25BXB34	BXD43	5	Run			19.7	21.4	20.4	22.2	25	22.7	22.8	21.4	23.4	25	23.2	22.8	27.3	34.9	31.1	31.3	33.5	36.3	34.9	36.6	39.9	41	39.6	42.3	45.5	47.4		711.6	Female
148	UL25BXB63	BXD43	5	Run			18.3	18.4	18.9	18.7	19.3	19.2	19.4	20.3	20.4	21.8	19.5	19.4	20.7	22.8	22.9	21.2	22.6	24.3	22.3	23.3	24.9	22.7	23.6	24.7	23.7	24.6		512.3	Female
149	UL25BXB45	BXD43	5	Run			20.1	18.7	18.4	21.2	22.3	21.5	23.1	22	23.5	22.8	23.7	25.9	25.2	28.2	25.8	26.3	27	27.9	33.6	33.1	34.3	36.3	33.1	35.2	36.3	35.7		637.3	Female
150	UL25BXB52	BXD43	5	Run			19.6	19.8	19.4	21.3	22.5	21.5	23.6	23	23.8	23.6	25.2	24.2	24.7	24.4	25.3	24.6	25.9	25	26.2	26.3	27.3	26.6	25.2	27.4	26	27.9		579.6	Female
151	UL25BXB42	BXD43	5	Run			17.4	16	20.1	22	22.2	20.7	22.6	22.6	21.7	22.5	24.1	24	27.6	27.1	28.5	30.6	30.3	31.8	33.2	35.1	35.6	36.4	38.7	38.1	39.7	39.9		660.06	Female
152	UL25BXB54	BXD43	5	Run			16.2	17.8	19.6	19.6	21	19.4	21.7	21.3	21.5	21.5	21.3	24.8	23.5	26.2	28.2	26.3	28.6	29.9	27.2	32	31.8	33.9	35.2	33.4	37.7	35.2		612.65	Female
153	UL25BXB41	BXD43	5	Run			23.3	23.6	22.9	25.8	24.4	25.4	23.1	23.3	24.5	24.8	25.4	27.8	29.7	34.7	34.7	34.4	37.8	36.6	40.9	39.7	37.7	39.9	40.3	39.7	45	43.4		751.25	Female
154	UL25BXB50	BXD43	5	Run			20.7	21.1	21.4	22.6	23.2	23.3	22	22.9	22	23.8	28.5	29.9	29.9	28.6	32.2	28.4	31.9	32.3	34.6	38.4	35.6	40.3	38.1	42.3	40.9	42		704.1	Female
155	UL25BXB47	BXD43	5	Run			18.8	18.8	20.8	19.9	21.8	20.2	21.3	21.7	21.2	22.5	24.9	25.6	29.6	32	30.7	32	34.9	35.1	35.5	35.2	39	37.7	38.3	40.4	41	40.6		689	Female
156	UL25BXB39	BXD43	5	Run			21.1	23.2	22.7	23.6	22.5	22.7	22.5	22.2	23.2	22.5	26.3	31.2	31.5	31.3	35.3	32.9	32.8	34.6	33.9	34.8	38.9	39.3	39.4	41.3	42.3	39.4		720.3	Female
157	UL25BXB27	BXD43	5	Run			16.8	19.5	19.1	20.1	19.6	23.2	24.9	26	25	26.6	30.9	33	33.4	39.2	40.2	39.2	42.1	45.8	45.1	44.9	44.1	48.6	46.4	46.1	49.4	52.5		816.1	Female
158	UL25BXB72	BXD43	5	Run			18.9	21.2	22	22.5	23.1	23.3	23.8	24	24.5	25.5	25.4	29.2	28.1	31.2	31.6	32.4	33.6	32.9	37.8	35.3	38.7	38.7	40.5	42.4	42.2	45.3		718.25	Female
159	UL25BXB68	BXD43	5	Run			18.8	20.3	19.6	21.9	20.7	20.6	19	21	23.4	23.3	24.1	25.7	29.4	34.6	32.8	34.1	37.9	37.5	42.6	41.9	43.5	46.5	50.2	49.5	51.2	53.4		755.1	Female
160	UL25BXB64	BXD43	5	Run			19.3	21.1	20.3	21.2	20.3	21	20.2	22	23.5	24	26.6	27.4	28.9	30.2	31.5	29.4	33.8	31.7	35	35	34.5	41.7	38.5	41.3	45.9	42.7		691.7	Female
161	UL25BXB21	BXD43	5	CD			20.4	20.2	20.8	21.1	21	22	20.6	21	22	22.7	22.5	22	23.1	23.1	24.7	23.1	24.6	23.5	24.4	25.2	23.8	23.9	25.1	23.6	23.8	26.1		546.1	Female
162	UL25BXB22	BXD43	5	CD			20.7	20.9	20.5	21.4	22	21.1	22.5	21	23.5	24.4	22.9	23.7	24.2	23.8	23.1	24.7	23.5	25.3	27.5	26.6	27.9	25.3	25.6	26.2	24.9	26.7		570.4	Female
163	UL25BXB13	BXD43	5	CD			21.3	21.4	23.1	21.7	21	24.1	24.8	24.3	25.3	25.4	24	26.3	27.1	25.8	27.7	25.7	26.2	28.3	25.2	27.6	29.8	27.1	29.1	27.7	29.8	29.8		614.25	Female
164	UL25BXB16	BXD43	5	CD			20.6	20.6	22.4	21.6	20.9	22.1	23.9	23.4	23.5	24.5	24.6	24.1	25.3	25.2	25.8	22.2	25.4	24.5	23.6	24.7	26.3	25	25.8	26.5	26.5	27.2		575.45	Female
165	UL25BXB09	BXD43	5	CD			23.7	22.9	24.2	26.1	23	23.1	26.6	24	25.2	26	24.1	24.8	24.1	27.6	27.3	26.5	27.2	28.6	28.7	27.7	29.3	27.9	28	29	29.7	28.7		628.6	Female
166	UL25BXB04	BXD43	5	CD			22.2	22.8	24.6	24.7	24.4	25.5	24.1	22.2	24	25	25.1	25.5	26.5	27.9	26.2	27.3	27.6	28.1	26.8	27.3	29.7	29	27.3	28.4	28.5	28.5		625.35	Female
167	UL25BXB15	BXD43	5	HF			21.7	25.6	26.7	24.9	25.8	27	25.3	29.2	28.1	30.1	31.4	36.8	37.7	37.7	40.2	39.6	40.1	41.1	45.3	49.3	50.6	48.8	50.5	47.9	48.2	50.1		874.65	Female
168	UL25BXB14	BXD43	5	HF			22.7	26.7	28.9	28.2	30	30.5	28.6	32.8	33	37	32.6	36.5	37.4	41.8	41	40.2	41	42.6	45.7	44.3	46.2	47.8	49	46.5	47.2	49.8		903.25	Female
168	UL25BXB14	BXD43	5	HF			22.7	26.7	28.9	28.2	30	30.5	28.6	32.8	33	37	32.6	36.5	37.4	41.8	41	40.2	41	42.6	45.7	44.3	46.2	47.8	49	46.5	47.2	49.8		903.25	Female
170	UL25BXB10	BXD43	5	HF			20.4	23	23.7	25.1	25	25.8	26.4	22.9	25	27.5	29.3	32.5	38.8	38.4	39.6	39.6	42.3	43.9	43.3	45.5	45.5	39.8	40.1	40.3	41.9	41.3		814.45	Female
171	UL25BXB11	BXD43	5	HF			20	24.8	24.5	25.9	29.7	28.1	27.2	29	27	27.7	28.7	32.3	35.1	32.3	35.6	34	37.2	39	42.1	42.9	44.9	46.2	44.4	45.3	46.7	47		817.25	Female
172	UL25BXB08	BXD43	5	HF			19.9	25.2	26.3	26.8	27.1	27	25.7	26.4	27	26.7	27.3	32	33.1	32	35.6	37.1	37.5	40.7	43.7	44	47.3	49.8	47.5	51	49.1	53		831.3	Female
173	UL25BXB65	BXD43	5	HF			19	25.7	27.7	29.3	33.5	34.7	33.9	34	36	36	37.8	43.3	46	46.8	50.4	49.7	52.5	54.1	54.5	52.2	53.4	53.8	52	55.1	53.3	55.8		1028.55	Female
