## Supplementary material for "Voluntary Exercise Differentially Affects High-Fat Induced Metabolic Phenotypes Across BXD Mouse Strains": Food Intake Data

### Sheet: Sheet1
Index	Cage	Strain	Group	Cohort	Placeholder	FoodIntakeGWk8	FoodIntakeGWk9	FoodIntakeGWk10	FoodIntakeGWk11	FoodIntakeGWk12	FoodIntakeGWk13	FoodIntakeGWk14	FoodIntakeGWk15	FoodIntakeGWk16	FoodIntakeGWk17	FoodIntakeGWk18	FoodIntakeGWk19	FoodIntakeGWk20	FoodIntakeGWk21	FoodIntakeGWk22	FoodIntakeGWk23	FoodIntakeGWk24	FoodIntakeGWk25	FoodIntakeGWk26	FoodIntakeGWk27	FoodIntakeGWk28	FoodIntakeGWk29	FoodIntakeGWk30	FoodIntakeGWk31	FoodIntakeGWk32	FoodItake_AUC_W31	Gender
1	Sedentary1	BXD100	1	Sedentary	Values with more than 2 significant digits are interpolated (using average of nearby food intake, +5/-5 wks on either side of the missing data)				20.15	14.65	15.35	14.25	11.65	13.65	14.1	14.4	19.35	16.85	17.45	13.05	12.2	12.8	15.95	19.9	16.35	15.35	18.05	12.75	17	15.5	306.675	Female
2	Sedentary2	BXD100	1	Sedentary					17.35	18.5	17.85	16.55	14.7	15.55	9.6	11.35	21.2	18.15	19.9	20.6	15.5	13.85	15.1	18.35	20.1	16.35	19.05	16	19.5	19.8	336.675	Female
3	Sedentary3	BXD100	1	Sedentary					20.95	16.2	17.45	13.1	10.25	15	13.35	13.35	20.1	18.05	16.8	16.4	15.7	13.4	16.05	19.2	15.1	18.65	18.4	15.05	14.75	10.7	319.45	Female
4	Sedentary4	BXD43	1	Sedentary					13.9	11.1	10.4	11.2	11.8	12.55	12.3	13.3	14.8	16.5	13.05	14.85	15.75	11.45	14.7	14.8	12.45	14.95	14.4	17.95	9.7	18.15	270.1	Female
5	Sedentary5	BXD43	1	Sedentary					16.2	16.65	12.05	14.35	14.75	14.95	14.15	16.25	19	16.5	15.15	18.15	15.6	14.15	15.86	14.9	17.4	15.3	14.7	16.75	15.3	17.05	312.36	Female
6	Sedentary6	BXD40	1	Sedentary	one died				16.55	13.3	11.1	11.3	9.65	9.15	10.75	12.9	14.75	13.5	12.45	12.25	14.1	13.8	11.9	12	11.6	11.8	11.6	11.2	10.5	11.9	242.625	Female
7	Sedentary7	BXD40	1	Sedentary					17.15	16	12.45	13.85	13.05	14.35	12	13.25	16.45	17.15	15.8	12.9	14.95	12.45	12.75	16	16.35	15.55	15.75	15.95	13.95	13.65	292.55	Female
8	Sedentary8	BXD40	1	Sedentary					15.35	13.5	11.6	11.15	11.7	10.75	10.85	13.05	15.8	13.4	13.2	11.95	14	13.85	12.95	15.1	15.7	12.7	15.05	13.35	13.2	14.8	263.925	Female
9	Run1	BXD100	1	Run					15.9	15.3	14.35	14.2	15	17.9	19.3	19.05	20.75	18.35	19.8	18.45	20.9	12.75	18.805	19.1	21.8	19.6	18.9	18.4	15.4	20.35	358.335	Female
10	Run2	BXD100	1	Run					18.05	17.8	17.35	17.55	17.95	17.2	20.35	17.25	22.5	18.8	20.6	16	17.05	10.9	18.7	16.35	20.8	18.5	19.3	17.15	14.75	21.65	358.5	Female
11	Run3	BXD100	1	Run					15.65	17.05	16.15	15.35	17	17.6	19.6	17.05	19.65	17.95	16.25	14.8	22.1	11.95	18.5	20.35	17.35	21.6	20.15	16.65	14.25	20.05	352.05	Female
12	Run4	BXD40	1	Run					15	16.05	14.45	13.45	11.1	8.8	10.75	12.5	16.05	16.2	12.95	11.35	15.95	11.8	14.6	14.8	17.05	15.25	17	15.9	14.65	14.95	280.825	Female
13	Run5	BXD41	1	Run					15.35	16.05	13.75	12.9	12.6	13.9	15.85	18	18.55	16.5	14.3	13.35	17.55	12.95	17.35	16.15	18.85	17.85	18.3	17.35	15.35	15.9	317.45	Female
14	Run6	BXD42	1	Run					16.5	16.75	15.25	15.15	13.1	10.75	11.05	13.95	19.2	16.9	13.15	12.55	18.25	13.25	15.05	15.65	17.7	16	17.5	13.3	13.5	13.65	299.5	Female
15	Run7	BXD43/BXD40	1	Run					14.25	14.2	15.6	11.7	11.85	10.95	12.95	12	13.15	13.6	11.3	11.15	15.75	12.65	13.2	14.95	15.7	14.2	13.45	13.7	13.4	13.8	265.875	Female
16	Run8	BXD43	1	Run					13.95	15.15	18.2	15.8	18.85	18.7	15.8	15.8	14.15	17.1	18.65	17.25	21.55	13.45	18.95	17.855	20.05	19.35	17.25	16.85	15.2	20.6	345.33	Female
17	Sedentary9	C57	2	Sedentary		18.6	17.3	19.05	26.2	21.75	16.7	15.85	18.2	16.9	17.2	16.9	15.4	16.6125	7.55	14.4	11.15	18.35	14.9	17.25	15.95	18	17	15.25	15	13.85	325.913	Female
18	Sedentary10	C57	2	Sedentary		19.35	15.55	17.85	21.95	20.6	15.1	16.35	20.45	18.55	24.55	19	18.35	17.2292	18.8	19.7	13.2	18.6	13.9	16.8	13.05	16.45	14.15	14.3	13.4	13.5	346.804	Female
19	Sedentary11	C57	2	Sedentary		18.7	15.35	17.5	19.95	16.85	17.5	14.7	16.15	14.05	17.95	16.8	18.05	15.86	12.55	19.55	11.45	20.25	11.8	18.45	16.75	18.15	16.65	16.15	15.1	14.65	327.185	Female
20	Sedentary12	BXD40	2	Sedentary		25.3	17.55	17.35	17.45	17.9	16.55	15.25	18.2	16.35	16.8	16.6	18.05	17.095	17.05	20.05	12.9	21.65	13.3	16.3	16	17.7	16.2	16.6	16.55	14.95	337.545	Female
21	Sedentary13	BXD40	2	Sedentary		20.55	16.55	17.85	17.9	17.8	15.9	16.25	17.95	16.25	16.4	16.85	17.25	17.13	17.55	19.85	13.3	21.05	14.85	19.45	17.7	18.45	16.65	16.15	17.45	16.8	344.455	Female
22	Sedentary14	BXD40	2	Sedentary		19.05	15.85	17.75	19.55	16.7	16.1	16.5	18.1	15.8	17.15	16	19.55	16.96	14.5	20.3	12.7	19.1	16.4	17.05	16.25	17.25	16	15.8	17.1	15.15	336.535	Female
23	Sedentary15	BXD100	2	Sedentary		18.6	14.4	14.25	16.6	14.05	14.45	15.65	13.7	17.15	13.7	15.6	14.05	14.745	17.55	11.8	13.95	16.25	13.7	16.55	11.25	17.5	10.3	15.9	13.4	14.15	292.845	Female
24	Sedentary16	BXD100	2	Sedentary		18.85	16.35	17.1	19.3	16.4	17	17.25	17.7	20.75	15.1	18.6	17.3	17.325	19.25	14.65	14.2	19.6	16.1	19.6	12.6	15.85	7.65	9.4	10.9	15.1	321.425	Female
25	Run9	C57	2	Run		21.5	18.5	19.85	21.55	19.75	21.25	19.85	19.35	20.75	21.3	19.3	21.35	20.64	18.45	23.35	17.25	21.9	23.4	20.8	20.3	20.9	18.75	20	19.4	14.9	409.115	Female
26	Run10	C57	2	Run		20.85	18.3	18.5	18.6	18.75	18.3	18	18.85	18.6	19.95	16.35	17.25	17.505	14	19.85	15.65	20.7	13.85	21.95	17.75	20.95	21.4	18.2	15.35	18.15	364.83	Female
27	Run11	C57	2	Run		21.05	17.05	16.25	17.3	16.55	19.95	16.75	15.7	17.25	15.7	16.75	16.9	16.02	15.8	16.4	12.7	14.75	18.25	19	18.65	20.6	14.4	16.75	15.55	16.35	335.295	Female
28	Run12	BXD40	2	Run	BOTH DIED	19.75	16.55		9.2	16.8	19.1	17.2	17.3	14.9	14.9	14.6	15.2	16.25	16.6	20.1	16.9	19.8	12.2	14.2	12.4						NA	Female
29	Run13	BXD40	2	Run	one died	20.55	17.9	18.95	21.35	21.3	19.8	20.25	23.6	20.45	21	20.9	25.2	19.19	7.5	11.7	22.95	20.3	18.3	24.2	20.5	15.05	9.6	8	10.3	15.8	365.615	Female
30	Run14	BXD40	2	Run		17.6	16.45	18.1	21.85	17.85	16.8	18.65	18.4	16.95	18.05	16.3	16.35	17.805	19.25	21.45	17.65	20.45	13.2	17.45	16.75	16.65	15.6	13.8	13.4	12	347.03	Female
31	Run15	BXD100	2	Run		22.85	20.25	19.3	20.1	19.75	20.65	18.85	24.1	20.5	24	17.1	19.9	20.435	18.2	23.6	17.6	21.6	17.75	20.15	22	17.5	18.85	15.9	19.6	15.9	398.285	Female
32	Run16	Mixed	2	Run		21.55	17.85	18	23.25	18.3	18.1	18.6	20.15	19.35	16.85	18	17.3	19.79	22.95	22.35	17	22.05	21.9	18.6	14.45	19.95	17.6	19.9	17.35	16.25	383.49	Female
33	Sedentary17	BXD43	3	Sedentary		16.45	14.15	16.95	13.6	17.6	21.4	14.3	16.4	10.55	19.95	11.6	16.5	14.9	15.55	2.15	20.25	13.2	20.45	16.2	16	16.3	14.2	20.05	16.1	17.6	312.4	Female
34	Sedentary18	BXD43	3	Sedentary		15.8	17.6	20.35	17.55	15.7	19.4	18.05	14.05	22	19.45	16	15.45	13.1	16.95	2.35	15.4	18.15	16.8	19.2	14.6	22.25	16.75	15.85	16.55	20.8	328.55	Female
35	Sedentary19	BXD43	3	Sedentary		16.8	25.15	17.25	15.95	18.7	19.65	20.9	18.4	20.5	21.55	21.75	24.75	14.4	13	1.65	18.15	18.45	22.9	15.45	15.7	15.15	17.4	16	17.25	17.25	351.05	Female
36	Sedentary20	BXD40	3	Sedentary		24.55	27.1	27.8	28.7	27.25	26.2	21.6	18.85	17.15	19.65	13.9	16.75	17.45	18.45	4.75	17.4	19.65	17.5	18.55	20.2	18.45	18.15	21.55	19.85	18.95	377.725	Female
37	Sedentary21	BXD40	3	Sedentary		25.7	23.9	24.8	22.9	18.4	19.95	19.6	23.6	21.3	25.55	18.05	20.6	20.25	23.6	3.4	21.4	21.6	21.5	21.1	23.65	21.95	21.95	21.25	24.85	23.25	412.575	Female
38	Sedentary22	BXD100	3	Sedentary		17.5	20.85	18.2	15.8	18.2	16.6	20.05	14.9	16.3	16.9	15.55	15.35	9.1	18.55	3.85	16.85	18.75	16.7	20.15	14.3	18.65	12.25	17.45	15.35	18.2	316.025	Female
39	Sedentary23	BXD40	3	Sedentary		25.65	28	29.55	28.35	27.3	24.5	23.2	28.2	21.25	24.1	19.95	22.5	22.7	26.6	3.9	22.65	24.6	21.1	24.4	24.7	22.9	24.3	27.2	26.35	28.05	463.4	Female
40	Sedentary24	Mixed	3	Sedentary		24.3	28.4	29.3	24.15	23.95	19.35	25.15	17.9	22.85	17.6	16.1	16.2	16.25	21.1	3.85	18.4	16.9	18.6	19.95	16.5	19.65	18.25	18.7	16.25	17.1	367.45	Female
41	Run17	BXD43	3	Run		19.8	23.4	20.95	19.75	20.3	26.1	21.95	26.1	22.6	31.2	14.3	18.35	18.4	25.5	2.85	20.4	22.3	18.1	22.55	17.2	21.75	22.5	19.5	19.15	17.5	411.4	Female
42	Run18	BXD43	3	Run		15.3	16.35	15.45	18.45	17.65	17	18.05	18.9	16.8	22.4	13.25	13.65	18	20.95	4.95	17.3	23.7	17.75	17.45	21.55	17.3	20.5	13.75	20.3	19.6	350.275	Female
43	Run19	BXD43	3	Run		18.25	25	16.5	19.2	22.65	20	22.1	22.6	21.1	21.45	18.55	20.35	26.7	29.1	3.45	20	24.45	21.35	24.15	24.65	20.65	24.05	17.85	22.1	18.55	425.85	Female
44	Run20	BXD40	3	Run		24.15	15.7	20.55	20.2	20.1	19.2	21.15	18.75	20.3	24.8	18.3	18.2	22.05	21.8	5.9	20.25	19.6	25.2	25.35	22.85	21.85	21.8	22.05	18.2	21.45	408.7	Female
45	Run21	BXD40	3	Run		26.4	29.2	24.7	25.35	24.15	22.6	24.9	26.35	25.1	31.05	22.4	25.45	25.7	26	3.65	17.15	21.25	22.25	19.7	23.7	21.15	24.75	18.6	22.05	19.7	449.6	Female
46	Run22	BXD100	3	Run		15.7	22.45	24.55	24.45	24.75	27.55	26.05	23.25	22.25	31.5	21.8	25.9	23.9	22.15	3.95	19.8	19.65	20.35	19.7	19.15	17.45	20.95	16.75	21.5	19.1	429.825	Female
47	Run23	BXD40	3	Run	One died			15.9	27	22.65	21.2	18.9	19.8	10.2	14.1	17	18.1	17.3	19.2	2.9	20.8	19.8	22.6	21.8	22.1	20	21.3	19.7	18	21.2	371.95	Female
48	Run24	BXD100	3	Run		18.05	20.25	19.8	20.3	18.9	25.3	22.3	17.3	21.9	20.65	15.55	17	17.8	21.95	3.6	20.25	17.05	18.8	16.25	23.2	17.6	20.2	18.8	15.55	22.8	372.325	Female
49	Sedentary25	BXD43	4	Sedentary	One Died	22.8	23.3	18.4	21.9	18.35	18.35	26.5	23.2	22.6	21.5	21	20.3	26	17.8	19.6	19.6	21.3	21.9	19.5	21.1	19.9	20.7	20.4	20.3	21.7	420.7	Female
50	Sedentary26	BXD43	4	Sedentary		12.65	10.55	18.55	25.25	30.35	25.95	25.4	23.5	22.5	18.65	18.55	18.6	22.6	17.4	19.05	18	20.1	20.3	19.65	19.95	18.85	19.2	21.55	22.7		424.125	Female
51	Sedentary27	BXD43	4	Sedentary	One Died	12.6	11.85	24.7	28.95	29.35	24.5	31.05	26.7	22.25	17.4	17.45	19.6	24.95	16.7	16.75	18	19.05	17.85	11.3	17.7	15.3	17.5	18.3	18.9		405.625	Female
52	Sedentary28	BXD43	4	Sedentary		21.95	22.9	23.9	21.9	19.95	18	18.65	21.65	21.75	24.4	30.7	30.85	36.45	20.75	20.45	20.05	22.1	22.4	24.25	23.1	23.6	26.35	25.5	31.1		477.45	Female
53	Sedentary29	BXD43	4	Sedentary		19.9	16.5	14.85	18.75	16.1	18.2	23.7	18.05	14.75	16	15.65	16.6	19.55	13.25	14.4	14.3	17.7	16.65	16.6	16.95	15.15	16.35	15.55	15.4		332.575	Female
54	Sedentary30	BXD43	4	Sedentary		17.4	17.7	13.25	16.2	18.35	11.65	14.3	12.7	15.05	18.15	17.65	14.95	21.05	12.95	18.6	14.6	17.95	18.3	15.4	13.9	16.45	15.8	15.8	16.1		319.75	Female
55	Sedentary31	BXD43	4	Sedentary		16.8	22.05	24.4	18.8	26.6	23.85	30.3	17.65	20.65	19.75	12.85	15.25	23.35	17.95	16.9	15.85	19.35	15.7	19.2	5.5	16.3	21.3	18.85	12.7		372.9	Female
56	Sedentary32	BXD43	4	Sedentary		16.9	13.15	20.75	13.95	17.8	15.65	20.45	16.05	15.75	18.35	16.35	17.45	19.25	18.2	15.35	13.45	15.75	15.95	15.65	17.65	17.8	17.85	16.65	14.9		335.825	Female
57	Run25	BXD43	4	Run		21.3	22	21.2	23.35	23.7	22.95	22.75	20.2	19.65	22.05	21.4	20.9	21.95	21.25	20.6	22.8	24.4	24.1	22.95	22.75	23.85	24.1	24.2	16.9		446.675	Male
58	Run26	BXD43	4	Run	One Died	22.15	23	24.15	23.95	26.25	26.85	28.35	25.8	25.4	29.25	23.8	25.25	23.55	21	22.35	21	26.9	25.45	24.75	17.95	21.7	26.2	23	23.4		488.475	Male
59	Run27	BXD43	4	Run	One Died	25.55	21.9	23.85	26.05	27.5	28.65	31.6	32.55	34.7	31.6	35.15	32.35	53.2	62.3	37.5	33.2	38.8	32.2	28.1	31.2	33	26.4	23.2	23.3		677.875	Male
60	Run28	BXD43	4	Run	One Died	17.8	16.6	22.2	22.8	27.5	22.6	22.2	23.5	20.3	23.5	20.3	20.9	19	17.1	18.6	16.5	26.8	21.2	19.8	24	18.7	21.8	21.6	22.2		428.4	Male
61	Run29	BXD43	4	Run		20.1	21.15	19.4	16.55	20.05	21.8	21.75	24.6	26.3	27.6	32.65	24.3	18.65	22.1	28.35	18.55	30.2	19.3	23.45	25.95	27.5	28.5	25.25	26.6		488.475	Female
62	Run30	BXD43	4	Run		20.2	19.35	17.1	21.4	17.2	21.25	21.6	25.9	18.6	28.2	28	29.3	21.3	22.55	20.75	19	21.25	19.7	17.65	20	15.65	24	13.65	17.4		424.95	Female
63	Run31	BXD43	4	Run		20.2	17.95	22.3	23.6	18.3	21.4	23.75	23.55	28.15	29.35	35.35	17.9	24.3	29.4	29	20.9	24.7	17.9	22.35	19.4	20	21.3	18.15	19.2		466.55	Female
64	Run32	BXD43	4	Run		15.55	19.55	19.45	22.35	21.3	25.55	24.2	24.15	29.25	27.9	27	34.55	24.1	18.85	29.55	19.55	22.6	18.85	26.9	24.9	26.45	30.15	25.55	22.2		503.625	Female
65	Sedentary33	BXD43	5	Sedentary		22.4	29.8	30.1	19.2	11.25	11.25	16.2	13.3	16.4	14.3	15.85	16.9	17.4	11.9	13.15	13.95	15.75	12.8	16.25	13.8	15.6	17.75	14.6	16.9	11.85	296.45	Female
66	Sedentary34	BXD43	5	Sedentary	one died	21.2	12.8	13.7	13.15	13.75	16.95	15.2	16.1	17.75	18.65	15.7	17.8	16.6	16.75	9.9	10.8	11.6	19.7	15.9	14.4	14.6	13.4	17.1	12.3	15	305.375	Female
67	Sedentary35	BXD43	5	Sedentary		21.55	11.8	21.55	10.8	11.9	12.9	14.8	15.4	14.8	16.5	15.65	15.2	11.95	11.7	15.35	18.1	13.85	14.3	14.9	13	15.2	12.765	14.5	14.65	10.7	285.49	Female
68	Sedentary36	BXD43	5	Sedentary		15.95	12.25	14.95	13.4	16.25	12.55	15	12.95	16.2	15.8	16.7	16.3	15.95	16.6	9.85	15.2	15.1	20	10.55	14.25	16.7	14	16.7	13	13	299.85	Female
69	Sedentary37	BXD43	5	Sedentary		20.1	16.8	18.4	15.35	13.1	14.55	15.05	15.85	18.75	15.6	15.9	20.2	19.15	12.4	13	15.6	18	17.75	15.1	7.6	17.55	13.65	15.3	14.25	14.55	308.9	Female
70	Sedentary38	BXD43	5	Sedentary		18.95	17.1	22.7	24.1	12.6	14.55	14.15	13.9	15.55	13.45	20.25	16.8	14.9	16.3	7.7	14.5	23.2	16.9	16.95	14.4	14.9	14.5	16.9	15.3	8.95	312.1	Female
71	Sedentary39	BXD43	5	Sedentary		17.9	13.3	24.1	13.2	10.65	14.85	14.55	15.95	16.4	16.25	9.12	14.5	13.4	14.3	16.35	19.65	13.55	17.5	15.25	16.05	15.8	15.25	16.05	16.15	12.6	300.095	Female
72	Sedentary40	BXD43	5	Sedentary		18.25	12.25	20.05	11.75	13	12.95	16.45	14.7	17.35	15.65	18.15	20.2	11.4	18.95	7.95	15.35	17.5	15.15	17.45	18.7	11.6	15.6	19.25	11.65	11.85	309.05	Female
73	Run33	BXD43	5	Run		20.05	22.45	18.2	21.15	18	18.25	19.7	17.35	21.85	23.5	18.75	21.95	24.2	21.85	19.8	18.9	20.7	24.85	16.35	22.8	18.2	18.25	20.65	15.25	18.25	404.1	Female
74	Run34	BXD43	5	Run		17.05	15.9	21.2	14.9	14.9	15.85	18.15	17.15	20.85	21.7	8.7	19.85	19.15	22.15	14.1	16.05	21.65	14.6	14.5	23.85	14.95	12.9	21	15.4	15.05	347.2	Female
75	Run35	BXD43	5	Run		17.85	20	20.75	19.45	18.85	19.95	21.15	20.15	24.8	20.8	19.95	17.55	19.65	17	19.7	20.95	15.3	19.7	18.4	15.9	18.35	14.4	35.7	32.8	26.6	404.375	Female
76	Run36	BXD43	5	Run		18.15	19.05	23.9	19.1	16.15	18.25	18.65	18.25	20.9	23.65	17.8	17.8	17.4	19.6	20.3	18.05	20.35	15.05	21.15	15.9	19.15	10.3	14.1	18.45	12.2	361.575	Female
77	Run37	BXD43	5	Run		16.9	17.9	22.05	20.45	18.05	17.45	18.65	19.65	23	20.4	20.25	18.6	18.75	19.7	16.85	22.9	15.9	21.1	19.75	13.55	19.35	17.7	17.65	20.25	14.2	379.6	Female
78	Run38	BXD43	5	Run		16.4	17.6	19.95	15	17.05	18.85	20.9	19.75	21.8	21.7	19.9	19.35	16.25	16.6	18.2	16.45	16	15	14.6	19.85	15.9	14.75	16.05	15.4	11	354.15	Female
79	Run39	BXD43	5	Run		15.6	19.35	15.2	18.1	15.75	16.45	19.45	17.35	21.35	20.05	21.45	15.25	21	18	14.75	19.95	18	19.6	13.45	16.65	19.7	16.55	17.45	16.7	18.75	359.6	Female
80	Run40	BXD43	5	Run		20.45	21.2	20.6	15.5	18.45	19.05	21	21.35	24.4	22.65	23.75	23.9	21.25	19.9	13.2	22.9	17.25	21.65	18.25	17.5	23.55	19	17	20.9	14.3	404.2	Female
81	CD1	BXD43	5	CD
82	CD2	BXD43	5	CD
83	CD3	BXD43	5	CD
84	HF1	BXD43	5	HF
85	HF2	BXD43	5	HF	one died
86	HF3	BXD43	5	HF
