## Supplementary material for "Voluntary Exercise Differentially Affects High-Fat Induced Metabolic Phenotypes Across BXD Mouse Strains": Sample Information F Fecal Metagenome Samples

### Sheet: Sheet1
Sample ID	Mouse ID	Cage	Collection date	Week	Tissue Grinting Date	Notes	DNA extraction Date	Notes	Clean-up Date	Nanodrop concentration(ng/µl)	50 ul Nanodrop after cleaning (ng/µl)			Aliquots	H2O		Aliquot concentration	volume	QC	notes	novogene concentration
F_1	UL25_BXB43	S3	2025-05-20	8	2025-09-02		2025-09-03	No Pellet	2025-09-03	11.2	20			30	0		43.5	30	Pass	None	2.52
F_2	UL25_BXB66	S7	2025-05-20	8	2025-09-02	very low	2025-09-03	No Pellet	2025-09-03	0.8	25			30	0		38.4	30	Fail	Insufficient total amount	0.13
F_3	UL25_BXB73	S7	2025-05-20	8	2025-09-02		2025-09-03		2025-09-03	52.9	95.9			15	15		3.3	30	Pass	None	7.2
F_4	UL25_BXB33	S2	2025-05-20	8	2025-09-02		2025-09-03		2025-09-03	200.6	76.5			15	15		42.4	30	Fail	Most-of-DNA-fragment(smear)-is-below-500bp	9.94
F_5	UL25_BXB57	S2	2025-05-20	8	2025-09-02	very low	2025-09-03	No pellet	2025-09-03	0.8	22.5			30	0		22.4	30	Fail	Insufficient total amount	0.16
F_6	UL25_BXB44	S4	2025-05-20	8	2025-09-02	Left	2025-09-03	No Pellet	2025-09-03	7.6	31.6			30	0		43.2	30	Pass	None	1.94
F_7	UL25_BXB38	S6	2025-05-20	8	2025-09-02	Left	2025-09-03		2025-09-03	208.3	92			15	15		47.6	30	Pass	None	9.64
F_8	UL25_BXB67	S8	2025-05-20	8	2025-09-02		2025-09-03		2025-09-03	230.7	125.6			10	20		60.7	30	Pass	None	16.36
F_9	UL25_BXB42	R4	2025-05-20	8	2025-09-02		2025-09-03		2025-09-03	116.4	57.1			20	10		50.7	30	Pass	None	9.85
F_10	UL25_BXB39	R6	2025-05-20	8	2025-09-02	very low	2025-09-03	No Pellet	2025-09-03	0.6	27.6			30	0		36.2	30	Fail	Insufficient total amount	0.26
F_11	UL25_BXB68	R8	2025-05-20	8	2025-09-02		2025-09-03		2025-09-03	24.6	38.9			20	10		27.8	30	Pass	None	4.04
F_12	UL25_BXB32	R1	2025-05-20	8	2025-09-02		2025-09-03		2025-09-03	430.5	210.7			10	20		70.7	30	Pass	None	22.71
F_13	UL25_BXB56	R1	2025-05-20	8	2025-09-02		2025-09-03		2025-09-03	341.6	114.2			15	15		57.6	30	Pass	None	13.32
F_14	UL25_BXB52	R3	2025-05-20	8	2025-09-02	very low	2025-09-03	No Pellet	2025-09-03	5.2	28.9			30	0		37.4	30	Fail	Insufficient total amount	0.42
F_15	UL25_BXB41	R5	2025-05-20	8	2025-09-02	low	2025-09-03		2025-09-03	59.8	71.5			15	15		47.5	30	Pass	None	5.74
F_16	UL25_BXB72	R7	2025-05-20	8	2025-09-02		2025-09-03		2025-09-03	81.5	147			10	20		68.6	30	Pass	None	23.4
F_17	UL25_BXB21	CD1	2025-05-20	8	2025-09-02		2025-09-03		2025-09-03	22.2	56.7			15	15		38.2	30	Pass	None	3.8
F_18	UL25_BXB22	CD1	2025-05-20	8	2025-09-02		2025-09-03		2025-09-03	107.3	85.7			15	15		61.4	30	Pass	None	14.39
F_19	UL25_BXB13	CD2	2025-05-20	8	2025-09-02	Low	2025-09-03		2025-09-03	78.4	84.4			15	15		45.7	30	Pass	None	7.73
F_20	UL25_BXB04	CD3	2025-05-20	8	2025-09-02	Low	2025-09-03		2025-09-03	94.5	65.1			15	15		40.8	30	Pass	None	6.66
F_21	UL25_BXB14	HF1	2025-05-20	8	2025-09-02	low	2025-09-03	No Pellet	2025-09-03	9.8	37.5			20	10		32	30	Pass	None	1.23
F_22	UL25_BXB10	HF2	2025-05-20	8	2025-09-02		2025-09-03		2025-09-03	18.9	39.6			20	10		26.9	30	Pass	None	1.13
F_23	UL25_BXB12	HF2	2025-05-20	8	2025-09-02	low	2025-09-03	No Pellet	2025-09-03	3.4	27.1			30	0		26.1	30	Pass	None	0.91
F_24	UL25_BXB08	HF3	2025-05-20	8	2025-09-02		2025-09-03		2025-09-03	39	50.9			20	10		37.6	30	Pass	None	2.15
F_25	UL25_BXB11	HF3	2025-05-20	8	2025-09-03		2025-09-04		2025-09-04	31.5	55			20	10		57.1	30	Pass	None	6.54
F_26	UL25_BXB65	HF3	2025-05-20	8	2025-09-03		2025-09-04		2025-09-04	43.4	50.6			20	10		52	30	Pass	None	3.98
F_27	UL25_BXB31	S1	2025-05-27	9	2025-09-03		2025-09-04	no pellet	2025-09-04	-2.5	24.7			30	0		51.1	30	Fail	Insufficient total amount	0.44
F_28	UL25_BXB43	S3	2025-05-27	9	2025-09-03		2025-09-04	no pellet	2025-09-04	10.1	34			30	0		64.8	30	Pass	None	10.29
F_29	UL25_BXB37	S5	2025-05-27	9	2025-09-03	left	2025-09-04		2025-09-04	0.6	28.2			30	0		37.8	30	Pass	None	1.64
F_30	UL25_BXB73	S7	2025-05-27	9	2025-09-03		2025-09-04	no pellet	2025-09-04	10.3	39.2			20	10		50.9	30	Pass	None	4.43
F_31	UL25_BXB33	S2	2025-05-27	9	2025-09-03		2025-09-04	no pellet	2025-09-04	-1.6	25.8			30	0		34.4	30	Pass	None	0.93
F_32	UL25_BXB57	S2	2025-05-27	9	2025-09-03	low	2025-09-04	no pellet	2025-09-04	-5.5	19.9			30	0		81.4	30	Fail	Insufficient total amount	0.07
F_33	UL25_BXB44	S4	2025-05-27	9	2025-09-03		2025-09-04		2025-09-04	13.2	39.7			20	10		48.3	30	Pass	None	5.76
F_34	UL25_BXB28	S6	2025-05-27	9	2025-09-03	low	2025-09-04	no pellet	2025-09-04	-4.9	24.7			30	0		43	30	Fail	Insufficient total amount	0.2
F_35	UL25_BXB38	S6	2025-05-27	9	2025-09-03		2025-09-04	no pellet	2025-09-04	4.5	30.8			30	0		35.7	30	Pass	None	1.64
F_36	UL25_BXB67	S8	2025-05-27	9	2025-09-03	low	2025-09-04		2025-09-04	-4.2	33.7			30	0		38.2	30	Fail	Insufficient total amount	0.44
F_37	UL25_BXB74	S8	2025-05-27	9	2025-09-03		2025-09-04		2025-09-04	-4.6	26.3			30	0		31.8	30	Pass	None	1.39
F_38	UL25_BXB34	R2	2025-05-27	9	2025-09-03		2025-09-04		2025-09-04	9.2	28.9			30	0		36.9	30	Pass	None	2.1
F_39	UL25_BXB63	R2	2025-05-27	9	2025-09-03		2025-09-04	very blue	2025-09-04	3.1	34.7			30	0		36.1	30	Pass	None	1.85
F_40	UL25_BXB42	R4	2025-05-27	9	2025-09-03		2025-09-04		2025-09-04	8.4	26.7			30	0		38.8	30	Pass	None	4.24
F_41	UL25_BXB54	R4	2025-05-27	9	2025-09-03		2025-09-04		2025-09-04	-1.7	25.6			30	0		45.1	30	Pass	None	1.62
F_42	UL25_BXB47	R6	2025-05-27	9	2025-09-03		2025-09-04		2025-09-04	-1	24.7			30	0		28.5	30	Pass	None	0.89
F_43	UL25_BXB64	R8	2025-05-27	9	2025-09-03	low	2025-09-04		2025-09-04	-5.1	25.2			30	0		35.7	30	Fail	Insufficient total amount	0.23
F_44	UL25_BXB68	R8	2025-05-27	9	2025-09-03	low	2025-09-04		2025-09-04	-5.7	20			30	0		43	30	Fail	Insufficient total amount	0.1
F_45	UL25_BXB32	R1	2025-05-27	9	2025-09-03		2025-09-04		2025-09-04	-4.5	23.8			30	0		33.7	30	Pass	None	0.5
F_46	UL25_BXB56	R1	2025-05-27	9	2025-09-03		2025-09-04		2025-09-04	-1	29.9			30	0		36.6	30	Fail	Insufficient total amount	0.18
F_47	UL25_BXB45	R3	2025-05-27	9	2025-09-03	very low	2025-09-04		2025-09-04	-4.5	18.9			30	0		26.9	30	Fail	Insufficient total amount	0.25
F_48	UL25_BXB52	R3	2025-05-27	9	2025-09-03		2025-09-04		2025-09-04	8.1	31.7			30	0		39.5	30	Pass	None	6.05
F_49	UL25_BXB41	R5	2025-05-27	9	2025-09-04	Left	2025-09-08		2025-09-15	35.4	76.9			15	15		55.7	30	Pass	None	18.12
F_50	UL25_BXB50	R5	2025-05-27	9	2025-09-04		2025-09-08		2025-09-15	603	31.9			30	0		38	30	Pass	None	4.42
F_51	UL25_BXB27	R7	2025-05-27	9	2025-09-04	left	2025-09-08		2025-09-15	309	52.9			20	10		25.9	30	Pass	None	2.79
F_52	UL25_BXB21	CD1	2025-05-27	9	2025-09-04		2025-09-08		2025-09-15	86.5	78.4			15	15		58.9	30	Pass	None	22.37
F_53	UL25_BXB13	CD2	2025-05-27	9	2025-09-04		2025-09-08		2025-09-15	412.3	102			10	20		46.9	30	Pass	None	23.47
F_54	UL25_BXB16	CD2	2025-05-27	9	2025-09-04		2025-09-08		2025-09-15	123.3	67			20	10		59.2	30	Pass	None	27.26
F_55	UL25_BXB04	CD3	2025-05-27	9	2025-09-04		2025-09-08		2025-09-15	77.6	91.2			15	15		66.3	30	Pass	None	20.48
F_56	UL25_BXB09	CD3	2025-05-27	9	2025-09-04		2025-09-08		2025-09-15	32.7	61.8			20	10		61.6	30	Pass	None	20.24
F_57	UL25_BXB14	HF1	2025-05-27	9	2025-09-04	left	2025-09-08	No Pellet	2025-09-15	4.8	22.9			30	0		29.1	30	Pass	None	1.35
F_58	UL25_BXB15	HF1	2025-05-27	9	2025-09-04		2025-09-08		2025-09-15	9.5	3.2			30	0		49.1	30	Pass	None	3.58
F_59	UL25_BXB10	HF2	2025-05-27	9	2025-09-04		2025-09-08		2025-09-15	4.1	28.4			30	0		37.5	30	Pass	None	0.62
F_60	UL25_BXB12	HF2	2025-05-27	9	2025-09-04		2025-09-08		2025-09-15	5.2	32.2			30	0		37.7	30	Pass	None	2.19
F_61	UL25_BXB08	HF3	2025-05-27	9	2025-09-04		2025-09-08	No pellet	2025-09-15	8.5	33.5			30	0		38	30	Pass	None	3.21
F_62	UL25_BXB11	HF3	2025-05-27	9	2025-09-04		2025-09-08		2025-09-15	11.1	35.5			30	0		54	30	Pass	None	7.54
F_63	UL25_BXB31	S1	2025-06-10	11	2025-09-04		2025-09-08	No pellet	2025-09-15	2.3	25.3			30	0		26.3	30	Pass	None	0.55
F_64	UL25_BXB43	S3	2025-06-10	11	2025-09-04	Left	2025-09-08		2025-09-15	9.9	79.7			15	15		22.5	30	Pass	None	1.51
F_65	UL25_BXB37	S5	2025-06-10	11	2025-09-04	left	2025-09-08		2025-09-15	7.8	103.9			10	20		17	30	Pass	None	0.94
F_66	UL25_BXB48	S5	2025-06-10	11	2025-09-04	small feces.less material	2025-09-08	no pellet	2025-09-15	7.8	35.7			30	0		42	30	Pass	None	2.81
F_67	UL25_BXB66	S7	2025-06-10	11	2025-09-04	left	2025-09-08	no pellet	2025-09-15	9.1	90.4			15	15		29.4	30	Pass	None	2.09
F_68	UL25_BXB73	S7	2025-06-10	11	2025-09-04	Left	2025-09-08	no pellet	2025-09-15	1.5	22.6			30	0		29.9	30	Fail	Insufficient total amount	0.22
F_69	UL25_BXB33	S2	2025-06-10	11	2025-09-04		2025-09-08	no pellet	2025-09-15	3.5	32.4			30	0		41.3	30	Pass	None	0.69
F_70	UL25_BXB57	S2	2025-06-10	11	2025-09-04		2025-09-08	no pellet	2025-09-15	7.9	30.4			30	0		39.3	30	Pass	None	2.43
F_71	UL25_BXB44	S4	2025-06-10	11	2025-09-04		2025-09-08	no pellet	2025-09-15	5.8	34.1			30	0		42.8	30	Pass	None	2.38
F_72	UL25_BXB49	S4	2025-06-10	11	2025-09-04	left	2025-09-08	no pellet	2025-09-15	2.9	21.3			30	0		28.9	30	Pass	None	0.82
F_73	UL25_BXB38	S6	2025-06-10	11	2025-09-04	very low	2025-09-11		2025-09-15	5.3	31.6			30	0		40.9	30	Pass	None	3.87
F_74	UL25_BXB67	S8	2025-06-10	11	2025-09-04	very low	2025-09-11		2025-09-15	2.5	25.5			30	0		31	30	Pass	None	0.69
F_75	UL25_BXB74	S8	2025-06-10	11	2025-09-04	very low	2025-09-11		2025-09-15	3.9	24.7			30	0		39	30	Pass	None	3.62
F_76	UL25_BXB34	R2	2025-06-10	11	2025-09-04		2025-09-11		2025-09-15	24.5	37.6			30	0		45.2	30	Pass	None	7.32
F_77	UL25_BXB63	R2	2025-06-10	11	2025-09-04		2025-09-11		2025-09-15	32.1	138.3			10	20		20	30	Pass	None	4.55
F_78	UL25_BXB42	R4	2025-06-10	11	2025-09-04		2025-09-11		2025-09-15	27.4	124.9			10	20		29.6	30	Pass	None	7.98
F_79	UL25_BXB54	R4	2025-06-10	11	2025-09-04	left	2025-09-11		2025-09-15	37.3	116.3			10	20		23.6	30	Pass	None	6.21
F_80	UL25_BXB39	R6	2025-06-10	11	2025-09-04	left	2025-09-11		2025-09-15	35.3	53.2			20	10		53.6	30	Pass	None	18.61
F_81	UL25_BXB47	R6	2025-06-10	11	2025-09-10		2025-09-11		2025-09-15	18.6	31.1			30	0		40.7	30	Pass	None	4.95
F_82	UL25_BXB64	R8	2025-06-10	11	2025-09-10		2025-09-11		2025-09-15	0.9	26.8			30	0		31.1	30	Pass	None	1.17
F_83	UL25_BXB68	R8	2025-06-10	11	2025-09-10		2025-09-11		2025-09-15	18.5	35.9			30	0		47.7	30	Pass	None	9.76
F_84	UL25_BXB32	R1	2025-06-10	11	2025-09-10		2025-09-11		2025-09-15	5.8	26.5			30	0		40.1	30	Pass	None	1.84
F_85	UL25_BXB56	R1	2025-06-10	11	2025-09-10	very low	2025-09-11		2025-09-15	22.4	38			30	0		53.2	30	Pass	None	16.38
F_86	UL25_BXB45	R3	2025-06-10	11	2025-09-10		2025-09-11		2025-09-15	11.8	25.7			30	0		41.5	30	Pass	None	8.74
F_87	UL25_BXB52	R3	2025-06-10	11	2025-09-10		2025-09-11		2025-09-15	68.8	110.2			10	20		42.1	30	Pass	None	20.17
F_88	UL25_BXB41	R5	2025-06-10	11	2025-09-10	very low	2025-09-11		2025-09-15	11	30.1			30	0		41.9	30	Pass	None	6.92
F_89	UL25_BXB27	R7	2025-06-10	11	2025-09-10		2025-09-11		2025-09-15	1.7	21.3			30	0		36.4	30	Pass	None	3.25
F_90	UL25_BXB72	R7	2025-06-10	11	2025-09-10		2025-09-11		2025-09-15	2.4	23.4			30	0		28.9	30	Pass	None	2.15
F_91	UL25_BXB21	CD1	2025-06-10	11	2025-09-10		2025-09-11		2025-09-15	9.5	26.6			30	0		37.6	30	Pass	None	4.01
F_92	UL25_BXB22	CD1	2025-06-10	11	2025-09-10		2025-09-11	brown pellet not soluble	2025-09-15	104.3	56.9			20	10		53.3	30	Pass	None	16.66
F_93	UL25_BXB13	CD2	2025-06-10	11	2025-09-10		2025-09-11	brown pellet not soluble	2025-09-15	121.5	194.1			10	20		92.5	30	Pass	None	39.85
F_94	UL25_BXB16	CD2	2025-06-10	11	2025-09-10		2025-09-11	brown pellet not soluble	2025-09-15	56.7	129.5			10	20		75.2	30	Pass	None	30.97
F_95	UL25_BXB04	CD3	2025-06-10	11	2025-09-10		2025-09-11	brown pellet not soluble	2025-09-15	62.7	252.1			10	20		125.6	30	Pass	None	60.45
F_96	UL25_BXB09	CD3	2025-06-10	11	2025-09-10		2025-09-11	brown pellet not soluble	2025-09-15	139.4	196.4			10	20		101	30	Pass	None	50.05
F_97	UL25_BXB14	HF1	2025-06-10	11	2025-09-10		2025-09-12	no pellet	2025-09-22	4.3	27.9			30	0		32.1	30	Pass	None	1.55
F_98	UL25_BXB15	HF1	2025-06-10	11	2025-09-10	very low	2025-09-12	no pellet	2025-09-22	8	29.3			30	0		40.6	30	Pass	None	3.9
F_99	UL25_BXB10	HF2	2025-06-10	11	2025-09-10	very low	2025-09-12	no pellet	2025-09-22	2.4	27.1			30	0		30.1	30	Fail	Insufficient total amount	0.39
F_100	UL25_BXB12	HF2	2025-06-10	11	2025-09-10		2025-09-12		2025-09-22	15	35.4			30	0		41.1	30	Pass	None	5.07
F_101	UL25_BXB65	HF3	2025-06-10	11	2025-09-10		2025-09-12		2025-09-22	13.1	35.8			30	0		44	30	Pass	None	6.74
F_102	UL25_BXB31	S1	2025-06-24	13	2025-09-10	loe	2025-09-12		2025-09-22	3.6	26.8			30	0		30.9	30	Fail	Insufficient total amount	0.84
F_103	UL25_BXB43	S3	2025-06-24	13	2025-09-10		2025-09-12		2025-09-22	1.2	22.9			30	0		28	30	Fail	Insufficient total amount	0.24
F_104	UL25_BXB53	S3	2025-06-24	13	2025-09-10		2025-09-12		2025-09-22	23.3	49			20	10		35.3	30	Pass	None	4.37
F_105	UL25_BXB37	S5	2025-06-24	13	2025-09-10		2025-09-12	no pellet	2025-09-22	6.3	28.3			30	0		36.4	30	Fail	Insufficient total amount	0.79
F_106	UL25_BXB48	S5	2025-06-24	13	2025-09-10		2025-09-12	no pellet	2025-09-22	1.4	24			30	0		30.9	30	Fail	Insufficient total amount	0.42
F_107	UL25_BXB66	S7	2025-06-24	13	2025-09-10	very low	2025-09-12	no pellet	2025-09-22	2.5	23.7			30	0		28.3	30	Fail	Insufficient total amount	0.82
F_108	UL25_BXB73	S7	2025-06-24	13	2025-09-10	very low	2025-09-12	no pellet	2025-09-22	1.6	41.4			20	10		23.3	30	Fail	Insufficient total amount	0.15
F_109	UL25_BXB33	S2	2025-06-24	13	2025-09-10	very low	2025-09-12	no pellet	2025-09-22	2.8	25.4			30	0		31.4	30	Fail	Insufficient total amount	0.97
F_110	UL25_BXB57	S2	2025-06-24	13	2025-09-10		2025-09-12	no pellet	2025-09-22	7.5	27.3			30	0		34.7	30	Pass	None	2.05
F_111	UL25_BXB44	S4	2025-06-24	13	2025-09-10	low	2025-09-12	no pellet	2025-09-22	1.4	24.8			30	0		27.6	30	Fail	Insufficient total amount	0.15
F_112	UL25_BXB49	S4	2025-06-24	13	2025-09-11	low	2025-09-12		2025-09-22	1	20.3			30	0		23.8	30	Fail	Insufficient total amount	0.04
F_113	UL25_BXB38	S6	2025-06-24	13	2025-09-11	very low	2025-09-12	no pellet	2025-09-22	6.7	34.7			20	10		19.4	30	Fail	Insufficient total amount	0.27
F_114	UL25_BXB67	S8	2025-06-24	13	2025-09-11	very low	2025-09-12	no pellet	2025-09-22	0.7	19.9			30	0		26.2	30	Fail	Insufficient total amount	0.02
F_115	UL25_BXB74	S8	2025-06-24	13	2025-09-11	very low	2025-09-12	no pellet	2025-09-22	2.3	27.1			30	0		33.2	30	Fail	Insufficient total amount	0.3
F_116	UL25_BXB34	R2	2025-06-24	13	2025-09-11	left	2025-09-12	no pellet	2025-09-22	5.2	24.8			30	0		37.4	30	Fail	Insufficient total amount	0.58
F_117	UL25_BXB63	R2	2025-06-24	13	2025-09-11		2025-09-12	no pellet	2025-09-22	5.5	31			30	0		37.3	30	Fail	Insufficient total amount	0.46
F_118	UL25_BXB42	R4	2025-06-24	13	2025-09-11	very low	2025-09-12	no pellet	2025-09-22	1.1	21.8			30	0		29.4	30	Fail	Insufficient total amount	0.01
F_119	UL25_BXB54	R4	2025-06-24	13	2025-09-11		2025-09-12		2025-09-22	1.3	23.1			30	0		24.8	30	Fail	Insufficient total amount	0.5
F_120	UL25_BXB39	R6	2025-06-24	13	2025-09-11		2025-09-12	no pellet	2025-09-22	16.7	28			30	0		28.7	30	Pass	None	4.21
F_121	UL25_BXB47	R6	2025-06-24	13	2025-09-11		2025-09-17		2025-09-22	7.7	31.6			30	0		34.7	30	Pass	None	1.27
F_122	UL25_BXB64	R8	2025-06-24	13	2025-09-11		2025-09-17		2025-09-22	4.2	44.4			20	10		36.2	30	Fail	Insufficient total amount	0.65
F_123	UL25_BXB68	R8	2025-06-24	13	2025-09-11		2025-09-17		2025-09-22	15.8	41.6			20	10		32	30	Pass	None	2.52
F_124	UL25_BXB32	R1	2025-06-24	13	2025-09-11		2025-09-17		2025-09-22	30.1	43.2			20	10		33.1	30	Pass	None	9.66
F_125	UL25_BXB56	R1	2025-06-24	13	2025-09-11		2025-09-17		2025-09-22	28.6	43.7			20	10		29	30	Pass	None	2.37
F_126	UL25_BXB45	R3	2025-06-24	13	2025-09-11		2025-09-17		2025-09-22	5.8	32.4			30	0		34.5	30	Fail	Insufficient total amount	0.96
F_127	UL25_BXB52	R3	2025-06-24	13	2025-09-11		2025-09-17		2025-09-22	31.7	50.1			20	10		34.3	30	Fail	Most-of-DNA-fragment(smear)-is-below-500bp	3.42
F_128	UL25_BXB41	R5	2025-06-24	13	2025-09-11	left	2025-09-17		2025-09-22	11.1	33.7			30	0		43	30	Fail	Insufficient total amount	2.39
F_129	UL25_BXB50	R5	2025-06-24	13	2025-09-11		2025-09-17		2025-09-22	18.1	36			30	0		43.9	30	Pass	None	5.29
F_130	UL25_BXB27	R7	2025-06-24	13	2025-09-11		2025-09-17		2025-09-22	12.7	42.8			20	10		29.6	30	Pass	None	2.19
F_131	UL25_BXB72	R7	2025-06-24	13	2025-09-12	left	2025-09-17		2025-09-22	8	28.6			30	0		34.7	30	Pass	None	2.1
F_132	UL25_BXB21	CD1	2025-06-24	13	2025-09-12		2025-09-17		2025-09-22	460	204.2			10	20		97.7	30	Pass	None	49
F_133	UL25_BXB22	CD1	2025-06-24	13	2025-09-12	low	2025-09-17	no pellet	2025-09-22	13.2	27.8			30	0		54.7	30	Pass	None	2.14
F_134	UL25_BXB13	CD2	2025-06-24	13	2025-09-12	left	2025-09-17		2025-09-22	75.5	76.9			15	15		46.6	30	Pass	None	15.85
F_135	UL25_BXB04	CD3	2025-06-24	13	2025-09-12		2025-09-17		2025-09-22	93.8	255.1			10	20		79	30	Pass	None	58.79
F_136	UL25_BXB14	HF1	2025-06-24	13	2025-09-12		2025-09-17		2025-09-22	166.7	174.6			10	20		58.4	30	Pass	None	36.51
F_137	UL25_BXB15	HF1	2025-06-24	13	2025-09-12		2025-09-17		2025-09-22	12.5	27.2			30	0		32	30	Pass	None	3.07
F_138	UL25_BXB10	HF2	2025-06-24	13	2025-09-12	low	2025-09-17		2025-09-22	8.9	23			30	0		28.2	30	Fail	Insufficient total amount	0.64
F_139	UL25_BXB11	HF3	2025-06-24	13	2025-09-12		2025-09-17		2025-09-22	7.9	23.3			30	0		26.6	30	Fail	Insufficient total amount	0.52
F_140	UL25_BXB65	HF3	2025-06-24	13	2025-09-12		2025-09-17		2025-09-22	30.9	74.2			15	15		27.2	30	Pass	None	1.99
F_141	UL25_BXB62	S1	2025-07-15	16	2025-09-12	low	2025-09-17		2025-09-22	4.7	21.6			30	0		26.5	30	Fail	Insufficient total amount	0.35
F_142	UL25_BXB43	S3	2025-07-15	16	2025-09-12		2025-09-17		2025-09-22	13.3	32.9			30	0		38.2	30	Fail	Insufficient total amount	1.01
F_143	UL25_BXB37	S5	2025-07-15	16	2025-09-12		2025-09-17		2025-09-22	46.3	61.9			20	10		44.6	30	Pass	None	6.53
F_144	UL25_BXB48	S5	2025-07-15	16	2025-09-12	left	2025-09-17		2025-09-22	2.8	28.6			30	0		35	30	Fail	Insufficient total amount	0.43
F_145	UL25_BXB66	S7	2025-07-15	16	2025-09-12	left	2025-09-18		2025-10-10	7.8	25.4			30	0		35.9	30	Pass	None	2.17
F_146	UL25_BXB73	S7	2025-07-15	16	2025-09-12	low	2025-09-18		2025-10-10	1	33			30	0		30.4	30	Fail	Insufficient total amount	0.13
F_147	UL25_BXB33	S2	2025-07-15	16	2025-09-12	l ow	2025-09-18		2025-10-10	3.2	27.5			30	0		27.1	30	Fail	Insufficient total amount	0.29
F_148	UL25_BXB57	S2	2025-07-15	16	2025-09-12	Low	2025-09-18		2025-10-10	1.3	43.5			20	10		19.9	30	Fail	Insufficient total amount	0.27
F_149	UL25_BXB44	S4	2025-07-15	16	2025-09-12	left	2025-09-18		2025-10-10	13.5	59.1			20	10		27.3	30	Pass	None	2.51
F_150	UL25_BXB49	S4	2025-07-15	16	2025-09-12		2025-09-18		2025-10-10	27.2	69.9			15	15		24.1	30	Pass	None	3.17
F_151	UL25_BXB67	S8	2025-07-15	16	2025-09-12		2025-09-18		2025-10-10	11.6	41.3			20	10		24.6	30	Fail	Insufficient total amount	0.81
F_152	UL25_BXB74	S8	2025-07-15	16	2025-09-12	low	2025-09-18		2025-10-10	1.5	51.7			20	10		19.2	30	Fail	Insufficient total amount	0.11
F_153	UL25_BXB34	R2	2025-07-15	16	2025-09-12		2025-09-18		2025-10-10	6	46			20	10		17.5	30	Fail	Insufficient total amount	0.16
F_154	UL25_BXB63	R2	2025-07-15	16	2025-09-12		2025-09-18		2025-10-10	30.3	62.1			20	10		35.1	30	Pass	None	4.07
F_155	UL25_BXB42	R4	2025-07-15	16	2025-09-12		2025-09-18		2025-10-10	15.7	74.1			15	15		21.9	30	Pass	None	2.77
F_156	UL25_BXB54	R4	2025-07-15	16	2025-09-12		2025-09-18		2025-10-10	5.1	59.3			20	10		22.2	30	Fail	Insufficient total amount	0.63
F_157	UL25_BXB39	R6	2025-07-15	16	2025-09-17		2025-09-18		2025-10-10	32.3	68.4			20	10		36.3	30	Pass	None	4.97
F_158	UL25_BXB64	R8	2025-07-15	16	2025-09-17		2025-09-18		2025-10-10	15.2	49.7			20	10		23.8	30	Pass	None	1.09
F_159	UL25_BXB68	R8	2025-07-15	16	2025-09-17	low	2025-09-18		2025-10-10	20.7	52.3			20	10		23.4	30	Pass	None	1.62
F_160	UL25_BXB50	R5	2025-07-15	16	2025-09-17	left	2025-09-18		2025-10-10	9.8	101.5			10	20		12.3	30	Fail	Insufficient total amount	0.87
F_161	UL25_BXB72	R7	2025-07-15	16	2025-09-17		2025-09-18		2025-10-10	8.3	60.3			15	15		13.6	30	Fail	Insufficient total amount	0.5
F_162	UL25_BXB21	CD1	2025-07-15	16	2025-09-17		2025-09-18		2025-10-10	16.7	69.9			15	15		20.7	30	Fail	Most-of-DNA-fragment(smear)-is-below-500bp	1.04
F_163	UL25_BXB22	CD1	2025-07-15	16	2025-09-17	low	2025-09-18		2025-10-10	18.3	84.4			15	15		15.8	30	Fail	Insufficient total amount	0.91
F_164	UL25_BXB13	CD2	2025-07-15	16	2025-09-17	low	2025-09-18		2025-10-10	8.7	76.4			15	15		16.5	30	Fail	Insufficient total amount	0.28
F_165	UL25_BXB16	CD2	2025-07-15	16	2025-09-17		2025-09-18		2025-10-10	20.4	58.8			20	10		18.9	30	Pass	None	2.3
F_166	UL25_BXB04	CD3	2025-07-15	16	2025-09-17		2025-09-18		2025-10-10	19.8	77.8			15	15		17.8	30	Pass	None	1.27
F_167	UL25_BXB09	CD3	2025-07-15	16	2025-09-17		2025-09-18		2025-10-10	99.8	87.9			15	15		43.7	30	Pass	None	11.24
F_168	UL25_BXB15	HF1	2025-07-15	16	2025-09-17	low	2025-09-18		2025-10-10	11.1	73.2			15	15		15.4	30	Fail	Insufficient total amount	0.9
F_169	UL25_BXB10	HF2	2025-07-15	16	2025-09-17	low	2025-09-19		2025-10-10	3.6	49			20	10		14.7	30	Fail	Insufficient total amount	0.28
F_170	UL25_BXB12	HF2	2025-07-15	16	2025-09-17		2025-09-19		2025-10-10	32.5	50.8			20	10		27.4	30	Pass	None	5.6
F_171	UL25_BXB08	HF3	2025-07-15	16	2025-09-17		2025-09-19		2025-10-10	9.6	51.6			20	10		21.8	30	Pass	None	2.41
F_172	UL25_BXB65	HF3	2025-07-15	16	2025-09-17		2025-09-19		2025-10-10	13.3	60.9			15	15		18.6	30	Pass	None	2.18
F_173	UL25_BXB31	S1	2025-08-05	19	2025-09-17		2025-09-19		2025-10-10	7	59.7			20	10		20.2	30	Fail	Insufficient total amount	0.79
F_174	UL25_BXB62	S1	2025-08-05	19	2025-09-17	low	2025-09-19		2025-10-10	36.2	43.6			20	10		19.3	30	Fail	Insufficient total amount	0.84
F_175	UL25_BXB33	S2	2025-08-05	19	2025-09-17	low	2025-09-19		2025-10-10	34.4	69.5			15	15		31.3	30	Pass	None	4.4
F_176	UL25_BXB57	S2	2025-08-05	19	2025-09-17		2025-09-19		2025-10-10	4.4	101			10	20		29.2	30	Fail	Insufficient total amount	0.24
F_177	UL25_BXB37	S5	2025-08-05	19	2025-09-17		2025-09-19		2025-10-10	42.3	66.6			15	15		27.4	30	Pass	None	4.06
F_178	UL25_BXB48	S5	2025-08-05	19	2025-09-17	left	2025-09-19		2025-10-10	18.6	48			20	10		26.9	30	Pass	None	5.17
F_179	UL25_BXB73	S7	2025-08-05	19	2025-09-17		2025-09-19		2025-10-10	13.8	36.3			20	10		19.4	30	Fail	Insufficient total amount	1.02
F_180	UL25_BXB43	S3	2025-08-05	19	2025-09-17		2025-09-19		2025-10-10	19.2	52.4			20	10		23.2	30	Pass	None	1.09
F_181	UL25_BXB53	S3	2025-08-05	19	2025-09-17		2025-09-19		2025-10-10	30	52.5			20	10		24.1	30	Pass	None	2.43
F_182	UL25_BXB44	S4	2025-08-05	19	2025-09-17	left	2025-09-19		2025-10-10	56.4	73			15	15		30.3	30	Pass	None	9.25
F_183	UL25_BXB38	S6	2025-08-05	19	2025-09-18		2025-09-19		2025-10-10	58	62.4			20	10		53.9	30	Pass	None	25.7
F_184	UL25_BXB67	S8	2025-08-05	19	2025-09-18		2025-09-19		2025-10-10	48.7	62.6			20	10		40	30	Pass	None	8.59
F_185	UL25_BXB74	S8	2025-08-05	19	2025-09-18		2025-09-19		2025-10-10	11.3	32.4			20	10		22.1	30	Fail	Most-of-DNA-fragment(smear)-is-below-500bp	1.52
F_186	UL25_BXB63	R2	2025-08-05	19	2025-09-18		2025-09-19		2025-10-10	7.3	80.6			15	15		14.9	30	Fail	Insufficient total amount	0.07
F_187	UL25_BXB54	R4	2025-08-05	19	2025-09-18	low	2025-09-19		2025-10-10	0.9	91.5			15	15		13.3	30	Fail	Insufficient total amount	0.34
F_188	UL25_BXB39	R6	2025-08-05	19	2025-09-18	left	2025-09-19		2025-10-10	24.2	57.7			20	10		24.6	30	Pass	None	1.13
F_189	UL25_BXB47	R6	2025-08-05	19	2025-09-18	left	2025-09-19		2025-10-10	35.6	79.2			15	15		21.4	30	Pass	None	2.47
F_190	UL25_BXB64	R8	2025-08-05	19	2025-09-18	left	2025-09-19		2025-10-10	16.4	101.6			10	20		16.2	30	Pass	None	1.61
F_191	UL25_BXB68	R8	2025-08-05	19	2025-09-18	low	2025-09-19		2025-10-10	-0.2	28			30	0		31.7	30	Fail	Insufficient total amount	0.49
F_192	UL25_BXB32	R1	2025-08-05	19	2025-09-18	left	2025-09-19		2025-10-10	66.2	31.6			20	10		75.2	30	Pass	None	31.5
F_193	UL25_BXB56	R1	2025-08-05	19	2025-09-18	low	2025-10-09		2025-10-10	10.1	41.5			20	10		27.2	30	Fail	Insufficient total amount	0.78
F_194	UL25_BXB45	R3	2025-08-05	19	2025-09-18	left	2025-10-09		2025-10-10	22.3	47.1			20	10		33.8	30	Pass	None	1.56
F_195	UL25_BXB52	R3	2025-08-05	19	2025-09-18		2025-10-09		2025-10-10	4.6	41.1			20	10		17.1	30	Pass	None	4.74
F_196	UL25_BXB41	R5	2025-08-05	19	2025-09-18		2025-10-09		2025-10-10	2.9	29.5			30	0		33.2	30	Pass	None	1.67
F_197	UL25_BXB50	R5	2025-08-05	19	2025-09-18		2025-10-09		2025-10-10	9.4	30			30	0		26.4	30	Pass	None	4.75
F_198	UL25_BXB27	R7	2025-08-05	19	2025-09-18		2025-10-09		2025-10-10	11.4	45.6			20	10		24.5	30	Pass	None	1.32
F_199	UL25_BXB72	R7	2025-08-05	19	2025-10-08		2025-10-09		2025-10-10	14	183.2			10	20		30.7	30	Pass	None	2.06
F_200	UL25_BXB21	CD1	2025-08-05	19	2025-10-08	left	2025-10-09		2025-10-10	21	98.1			15	15		47.1	30	Pass	None	6.34
F_201	UL25_BXB22	CD1	2025-08-05	19	2025-10-08		2025-10-09		2025-10-10	369.1	38.8			20	10		92.6	30	Pass	None	51.51
F_202	UL25_BXB16	CD2	2025-08-05	19	2025-10-08		2025-10-09		2025-10-10	201.7	76.3			15	15		40.5	30	Pass	None	17.41
F_203	UL25_BXB14	HF1	2025-08-05	19	2025-10-08		2025-10-09		2025-10-10	20.4	31.7			30	0		28.7	30	Pass	None	4.09
F_204	UL25_BXB15	HF1	2025-08-05	19	2025-10-08		2025-10-09		2025-10-10	37.8	27.2			30	0		66.7	30	Pass	None	17.26
F_205	UL25_BXB10	HF2	2025-08-05	19	2025-10-08		2025-10-09		2025-10-10	3.3	33			30	0		18.8	30	Pass	None	1.19
F_206	UL25_BXB12	HF2	2025-08-05	19	2025-10-08	low	2025-10-09		2025-10-10	1.5	33.8			30	0		15.9	30	Fail	Insufficient total amount	0.25
F_207	UL25_BXB08	HF3	2025-08-05	19	2025-10-08		2025-10-09		2025-10-10	12	33.7			30	0		25.4	30	Pass	None	3.47
F_208	UL25_BXB11	HF3	2025-08-05	19	2025-10-08	low	2025-10-09		2025-10-10	14.6	123.7			10	20		39.8	30	Fail	Most-of-DNA-fragment(smear)-is-below-500bp	3.67
F_209	UL25_BXB65	HF3	2025-08-05	19	2025-10-08		2025-10-09		2025-10-10	4.8	78.5			15	15		34.6	30	Pass	None	2.5
F_210	Ul25_BXB31	S1	2025-11-04	24	2026-01-07		2026-01-09		2026-01-09		40.2			30	0		40.2	30	Fail	Insufficient total amount	1.35
F_211	Ul25_BXB62	S1	2025-11-04	24	2026-01-07		2026-01-09		2026-01-09		38.3			30	0		38.3	30	Pass	None	6.31
F_212	Ul25_BXB57	S2	2025-11-04	24	2026-01-07		2026-01-09		2026-01-09		51.9			30	0		51.9	30	Fail	Insufficient total amount	0.67
F_213	Ul25_BXB43	S3	2025-11-04	24	2026-01-07	left	2026-01-09		2026-01-09		28.3			30	0		28.3	30	Fail	Insufficient total amount	0.2
F_214	Ul25_BXB53	S3	2025-11-04	24	2026-01-07	left	2026-01-09		2026-01-09		28.9			30	0		28.9	30	Fail	Most-of-DNA-fragment(smear)-is-below-500bp	1.94
F_215	Ul25_BXB44	S4	2025-11-04	24	2026-01-07		2026-01-09		2026-01-09		78.7			30	0		78.7	30	Pass	None	1.26
F_216	Ul25_BXB49	S4	2025-11-04	24	2026-01-07	left	2026-01-09		2026-01-09		48.7			30	0		48.7	30	Pass	None	1.2
F_217	Ul25_BXB37	S5	2025-11-04	24	2026-01-07	left	2026-01-09		2026-01-09		32.2			30	0		32.2	30	Pass	None	4.43
F_218	Ul25_BXB48	S5	2025-11-04	24	2026-01-07	left	2026-01-09		2026-01-09		41.7			30	0		41.7	30	Fail	Insufficient total amount	0.57
F_219	Ul25_BXB28	S6	2025-11-04	24	2026-01-07	left	2026-01-09		2026-01-09		42.5			30	0		42.5	30	Pass	None	7.63
F_220	Ul25_BXB38	S6	2025-11-04	24	2026-01-07		2026-01-09		2026-01-09		34.2			30	0		34.2	30	Pass	None	5.6
F_221	Ul25_BXB66	S7	2025-11-04	24	2026-01-07	left	2026-01-09		2026-01-09		35			30	0		35	30	Fail	Insufficient total amount	0.55
F_222	Ul25_BXB73	S7	2025-11-04	24	2026-01-07		2026-01-09		2026-01-09		38.9			30	0		38.9	30	Pass	None	13.91
F_223	Ul25_BXB67	S8	2025-11-04	24	2026-01-07		2026-01-09		2026-01-09		24.6			30	0		24.6	30	Fail	Insufficient total amount	0.25
F_224	Ul25_BXB74	S8	2025-11-04	24	2026-01-07		2026-01-09		2026-01-09		25.2			30	0		25.2	30	Fail	Insufficient total amount	0.68
F_225	Ul25_BXB32	R1	2025-11-04	24	2026-01-07	left	2026-01-09		2026-01-09		23.4			30	0		23.4	30	Pass	None	1.5
F_226	Ul25_BXB56	R1	2025-11-04	24	2026-01-07	left	2026-01-09		2026-01-09		39.1			30	0		39.1	30	Fail	Most-of-DNA-fragment(smear)-is-below-500bp	7.06
F_227	Ul25_BXB34	R2	2025-11-04	24	2026-01-07	left	2026-01-09		2026-01-09		21.3			30	0		21.3	30	Fail	Insufficient total amount	0.11
F_228	Ul25_BXB63	R2	2025-11-04	24	2026-01-07	left	2026-01-09		2026-01-09		32.4			30	0		32.4	30	Pass	None	5.72
F_229	Ul25_BXB45	R3	2025-11-04	24	2026-01-07		2026-01-09		2026-01-09		35.7			30	0		35.7	30	Fail	Insufficient total amount	0.24
F_230	Ul25_BXB52	R3	2025-11-04	24	2026-01-07		2026-01-09		2026-01-09		30.6			30	0		30.6	30	Fail	Insufficient total amount	0.66
F_231	Ul25_BXB42	R4	2025-11-04	24	2026-01-07	left	2026-01-09		2026-01-09		40.7			30	0		40.7	30	Pass	None	3
F_232	Ul25_BXB54	R4	2025-11-04	24	2026-01-07		2026-01-09		2026-01-09		27.9			30	0		27.9	30	Pass	None	1.47
F_233	Ul25_BXB41	R5	2025-11-04	24	2026-01-07	left	2026-01-12		2026-01-12		24.4			30	0		24.4	30	Fail	Insufficient total amount	0.11
F_234	Ul25_BXB50	R5	2025-11-04	24	2026-01-07	left	2026-01-12		2026-01-12		32.5			30	0		32.5	30	Pass	None	1.04
F_235	Ul25_BXB39	R6	2025-11-04	24	2026-01-07	left	2026-01-12		2026-01-12		28.9			30	0		28.9	30	Pass	None	1.22
F_236	Ul25_BXB47	R6	2025-11-04	24	2026-01-07		2026-01-12		2026-01-12		32.3			30	0		32.3	30	Pass	None	2.78
F_237	Ul25_BXB27	R7	2025-11-04	24	2026-01-07		2026-01-12		2026-01-12		33.2			30	0		33.2	30	Pass	None	3.32
F_238	Ul25_BXB72	R7	2025-11-04	24	2026-01-07		2026-01-12		2026-01-12		33.6			30	0		33.6	30	Fail	Most-of-DNA-fragment(smear)-is-below-500bp	1.11
F_239	Ul25_BXB64	R8	2025-11-04	24	2026-01-07		2026-01-12		2026-01-12		32.4			30	0		32.4	30	Pass	None	1.6
F_240	Ul25_BXB58	R8	2025-11-04	24	2026-01-07	left	2026-01-12		2026-01-12		27.6			30	0		27.6	30	Pass	None	1.51
F_241	Ul25_BXB21	CD1	2025-11-04	24	2026-01-07		2026-01-12		2026-01-12		47.7			30	0		47.7	30	Pass	None	57.32
F_242	Ul25_BXB22	CD1	2025-11-04	24	2026-01-08		2026-01-12		2026-01-12		170.9			30	0		170.9	30	Pass	None	34.3
F_243	Ul25_BXB13	CD2	2025-11-04	24	2026-01-08		2026-01-12		2026-01-12		81.8			30	0		81.8	30	Pass	None	19.1
F_244	Ul25_BXB16	CD2	2025-11-04	24	2026-01-08	left	2026-01-12		2026-01-12		60.6			30	0		60.6	30	Pass	None	13.28
F_245	Ul25_BXB04	CD3	2025-11-04	24	2026-01-08		2026-01-12		2026-01-12		35.4			30	0		35.4	30	Pass	None	1.06
F_246	Ul25_BXB09	CD3	2025-11-04	24	2026-01-08	left	2026-01-12		2026-01-12		141			30	0		141	30	Pass	None	62.6
F_247	Ul25_BXB14	HF1	2025-11-04	24	2026-01-08	left	2026-01-12		2026-01-12		36.2			30	0		36.2	30	Pass	None	2.97
F_248	Ul25_BXB15	HF1	2025-11-04	24	2026-01-08		2026-01-12		2026-01-12		34.7			30	0		34.7	30	Pass	None	0.98
F_249	Ul25_BXB10	HF2	2025-11-04	24	2026-01-08		2026-01-12		2026-01-12		29.7			30	0		29.7	30	Pass	None	2.77
F_250	Ul25_BXB08	HF3	2025-11-04	24	2026-01-08		2026-01-12		2026-01-12		52.2			30	0		52.2	30	Pass	None	6.46
F_251	Ul25_BXB11	HF3	2025-11-04	24	2026-01-08		2026-01-12		2026-01-12		30.8			30	0		30.8	30	Pass	None	2.33
F_252	Ul25_BXB65	HF3	2025-11-04	24	2026-01-08	left	2026-01-12		2026-01-12		40.9			30	0		40.9	30	Pass	None	5.55
F_253_r	Ul25_BXB44	S4	2025-05-20	8	2026-01-08		2026-01-12		2026-01-12		99.6			30	0		99.6	30	Pass	None	54.79
F_254_r	Ul25_BXB73	S7	2025-06-10	11	2026-01-08		2026-01-12		2026-01-12		26.8			30	0		26.8	30	Fail	Insufficient total amount	0.78
F_255_r	Ul25_BXB39	R6	2025-06-10	11	2026-01-08		2026-01-12		2026-01-12		57.6			30	0		57.6	30	Pass	None	7.5
F_256_r	Ul25_BXB56	R3	2025-08-05	19	2026-01-08		2026-01-12		2026-01-12		30.8			30	0		30.8	30	Pass	None	1.41
F_257_r	Ul25_BXB22	CD1	2025-08-05	19	2026-01-08		2026-01-12		2026-01-12		118.5			30	0		118.5	30	Pass	None	63.98
F_258_r	Ul25_BXB41	R5	2025-06-24	13	2026-01-16		2026-01-19		2026-01-19		20.5			30	0		20.5	30	Pass	None	1.39
F_259_r	Ul25_BXB13	CD2	2025-06-24	13	2026-01-16		2026-01-19		2026-01-19		58.5			30	0		58.5	30	Pass	None	9.38
F_260_r	Ul25_BXB66	S7	2025-06-10	11	2026-01-16		2026-01-19		2026-01-19		50.4			30	0		50.4	30	Fail	Insufficient total amount	0.65
